# Chromatin state barriers enforce an irreversible mammalian cell fate decision

**DOI:** 10.1101/2021.05.12.443709

**Authors:** M. Andrés Blanco, David B. Sykes, Lei Gu, Mengjun Wu, Ricardo Petroni, Rahul Karnik, Mathias Wawer, Joshua Rico, Haitao Li, William D. Jacobus, Ashwini Jambhekar, Sihem Cheloufi, Alexander Meissner, Konrad Hochedlinger, David T. Scadden, Yang Shi

## Abstract

Stem and progenitor cells have the capacity to balance self-renewal and differentiation. Hematopoietic myeloid progenitors replenish more than 25 billion terminally differentiated neutrophils every day under homeostatic conditions and can increase this output in response to stress or infection. At what point along the spectrum of maturation do progenitors lose capacity for self-renewal and become irreversibly committed to differentiation? Using a system of conditional myeloid development that can be toggled between self-renewal and differentiation, we interrogated determinants of this ‘point of no return’ in differentiation commitment. Irreversible commitment is due primarily to loss of open regulatory site access and disruption of a positive feedback transcription factor activation loop. Restoration of the transcription factor feedback loop extends the window of cell plasticity and alters the point of no return. These findings demonstrate how the chromatin state enforces and perpetuates cell fate and identifies potential avenues for manipulating cell identity.

**Highlights:**

- There exists a point of irreversible commitment in granulocytic differentiation
- Chromatin state dynamics establish the transition from self-renewal to differentiation commitment
- Reduced chromatin accessibility underlies an irreversible loss of regulatory site access
- Restoration of a transcription factor feedback loop alters the differentiation commitment point
