## Supplementary Table 2 for "Chromatin state barriers enforce an irreversible mammalian cell fate decision"

### Sheet: ATACseq 0-120h -E2 motif enrich
Motif	0H	4H	8H	12H	24H	36H	48H	72H	96H	120H
AMYB	0	0	0	0	0	0	0	0	0	0
AP-1	0	0	0	0	0	0	0	0	0	0
AP-2alpha	0.0404	0.0397	0.021	0.0811	0.0864	0.2324	0.2683	0.7487	0.2232	0.5362
AP-2gamma	0.276	0.2928	0.2619	0.4714	0.4698	0.601	0.5573	0.9936	0.4242	0.9506
Ap4	0	0	0	0	0	0	0	0	0	0
ARE	1	1	1	1	1	1	1	1	1	1
AR-halfsite	1	1	1	1	1	1	1	1	1	1
Arnt:Ahr	1	1	1	1	1	1	1	1	1	1
Ascl1	0	0	0	0	0	0	0	0	0	0.0009
Atf1	0.7486	0.9901	0.5407	0.7352	0.4284	0.3478	0.7381	0.6777	0.7251	0.9969
Atf2	1	1	1	1	1	1	1	1	1	1
Atf3	0	0	0	0	0	0	0	0	0	0
Atf4	0	0	0	0	0	0	0	0	0	0
Atf7	1	1	1	1	1	1	1	1	1	1
Atoh1	0	0	0	0	0	0	0	0	0	0
Bach1	0	0	0	0	0	0	0.0001	0.0061	0.0009	0.0004
Bach2	0	0	0	0	0	0	0	0.0001	0.0027	0.002
Bapx1	1	1	1	1	1	1	1	1	1	1
Barx1	0.0114	0.0145	0.0897	0.0053	0.0481	0.0099	0.0059	0.0647	0.0393	0.2981
BATF	0	0	0	0	0	0	0	0	0	0
Bcl11a	0	0	0	0	0	0	0	0	0.0004	0.015
Bcl6	1	1	1	1	1	1	1	1	1	1
bHLHE40	0.4809	0.7283	0.9295	0.3887	0.8663	0.4687	0.2567	0.39	0.2118	0.4069
bHLHE41	1	1	1	0.8787	1	1	1	1	0.7533	0.8923
BMAL1	0.9642	0.5776	0.8496	0.4773	0.7061	0.4812	0.4946	0.4597	0.6448	0.8666
BMYB	0	0	0	0	0	0	0	0	0	0
BORIS	1	1	1	1	1	1	1	1	1	1
Brachyury	0.4552	1	0.6353	0.7352	0.991	1	0.9372	0.9416	0.8983	0.854
Brn1	1	1	1	1	1	1	1	1	1	0.9658
Brn2	1	1	1	1	1	1	1	1	1	1
bZIP:IRF	0.9642	0.9672	1	0.915	0.9407	1	0.762	0.7211	0.9747	0.7025
CArG	1	1	1	1	1	1	1	1	1	1
Cdx2	0	0	0	0	0	0	0	0	0	0
CDX4	0	0	0	0	0	0	0	0	0	0
CEBP	0	0	0	0	0	0	0	0	0	0
CEBP:AP1	0	0	0	0	0	0	0	0	0	0
CEBP:CEBP	0.0075	0.0035	0.0135	0.0006	0.0019	0.0171	0.0113	0.0436	0.1991	0.0162
Chop	0	0	0	0	0	0	0	0	0	0
CHR	1	1	0.6322	0.7424	1	0.732	0.9265	0.5947	0.578	1
c-Jun-CRE	1	1	1	1	1	1	1	1	1	1
CLOCK	0.4898	0.8417	1	0.6307	0.656	0.5221	0.3511	0.5326	0.734	0.8923
c-Myc	1	1	1	1	1	1	1	1	0.9747	1
c-Myc	1	1	1	1	1	1	1	1	1	1
COUP-TFII	1	1	1	1	1	1	1	0.6777	0.9747	0.4815
COUP-TFII	1	1	1	1	1	1	1	1	1	1
CRE	0.7	0.8301	0.997	0.8357	0.6764	0.8323	0.6072	0.4036	0.6906	0.4253
CRX	1	1	1	1	1	1	1	1	1	1
CTCF	1	1	1	1	1	1	1	1	1	1
CTCF-SatelliteElement	0.9864	1	1	0.9088	1	1	0.957	0.9731	0.8032	1
CUX1	1	1	1	1	1	1	1	1	1	1
Cux2	1	1	1	1	1	1	1	1	1	1
Dlx3	0.0001	0.0008	0.0019	0.0055	0.007	0.0004	0.0002	0.0032	0.0093	0.1904
DMRT1	0.513	0.2627	0.3831	0.5529	0.7061	0.2324	0.644	0.852	0.6188	0.2843
DMRT6	1	1	1	1	1	1	1	1	0.8032	0.5758
DUX	1	1	1	1	1	1	1	1	1	1
DUX4	0.8138	1	1	1	0.8631	1	1	0.905	0.5798	1
E2A	1	1	1	1	1	1	1	1	1	1
E2A	0	0	0	0	0.0002	0.0005	0.0463	0.0148	0.029	0.2398
E2F	1	1	1	1	1	1	1	1	1	1
E2F1	0.7921	0.924	0.9369	0.9198	1	0.9173	0.814	0.5766	1	1
E2F3	0.7501	0.7069	0.7822	0.6384	0.2769	0.9244	0.62	0.5235	0.9933	1
E2F4	1	1	1	1	1	1	1	0.836	1	1
E2F6	0.053	0.1106	0.121	0.0794	0.1397	0.4427	0.0815	0.0261	0.8985	0.9854
E2F7	1	1	1	1	1	1	1	1	1	1
EAR2	1	1	1	1	1	1	1	0.836	1	0.6048
EBF	0	0	0	0	0	0	0	0.351	0.8985	0.8666
EBF1	0.0006	0.0021	0.0003	0.0007	0.0098	0.0736	0.0918	0.9335	1	1
EBF2	0	0	0	0	0.0008	0.0106	0.0377	0.4584	0.7071	0.8298
EBNA1	1	1	1	1	1	1	1	1	1	1
E-box	0.2381	0.3564	0.5288	0.2445	0.1745	0.1289	0.2474	0.3358	0.3772	0.2844
Egr1	1	1	1	1	1	1	1	1	1	1
Egr2	0.9488	0.976	0.9803	1	1	1	1	1	0.9747	1
EHF	0	0	0	0	0	0	0	0	0	0
EKLF	0.7501	0.9051	1	1	1	1	0.8185	0.4718	0.6327	0.4756
ELF1	0	0	0	0	0	0	0	0	0	0
ELF3	0	0	0	0	0	0	0	0	0	0
Elf4	0	0	0	0	0	0	0	0	0	0
ELF5	0	0	0	0	0	0	0	0	0	0
Elk1	0	0	0	0	0	0	0	0	0	0
Elk4	0	0	0	0	0	0	0	0	0	0
Eomes	0.5823	0.6849	0.5777	0.5671	0.6764	0.721	0.2942	0.5589	0.8983	0.1972
ERE	0.4007	0.3242	0.421	0.6307	0.2355	0.1289	0.4776	0.3358	0.7397	0.7183
ERG	0	0	0	0	0	0	0	0	0	0
Erra	1	1	1	1	1	1	1	1	1	1
Esrrb	1	1	1	1	1	1	1	1	0.9755	1
ETS	0	0	0	0	0	0	0	0	0	0
ETS:E-box	0	0	0	0	0	0	0	0	0	0
ETS:RUNX	0	0	0	0	0	0	0	0	0	0
ETS1	0	0	0	0	0	0	0	0	0	0
Ets1-distal	0	0	0	0	0	0	0	0	0	0
ETV1	0	0	0	0	0	0	0	0	0	0
Etv2	0	0	0	0	0	0	0	0	0	0
ETV4	0	0	0	0	0	0	0	0	0	0
EWS:ERG-fusion	0	0	0	0	0	0	0	0	0	0
EWS:FLI1-fusion	0	0	0	0	0	0	0	0	0	0
Fli1	0	0	0	0	0	0	0	0	0	0
Fosl2	0	0	0	0	0	0	0	0	0	0
Fox:Ebox	1	1	1	1	1	1	1	1	1	1
FOXA1	1	1	1	1	1	1	1	1	1	1
FOXA1	1	1	1	1	1	1	1	1	1	1
FOXA1:AR	1	1	1	1	1	1	1	1	1	1
Foxa2	1	1	1	1	1	1	1	1	1	1
Foxa3	1	1	1	1	1	1	1	1	1	1
Foxf1	1	1	1	1	1	1	1	1	1	1
Foxh1	1	1	1	1	1	1	1	1	1	0.8663
FOXK1	1	1	1	1	1	1	1	1	1	1
FOXK2	1	1	1	1	1	1	1	1	1	1
FoxL2	1	1	1	1	1	1	1	1	1	1
FOXM1	1	1	1	1	1	1	1	1	1	1
Foxo1	0	0	0	0	0	0	0	0.0003	0.0043	0.0016
Foxo3	1	1	1	1	1	1	1	1	1	1
FOXP1	1	1	1	1	1	1	1	1	1	1
Fra1	0	0	0	0	0	0	0	0	0	0
Fra2	0	0	0	0	0	0	0	0	0	0
FXR	1	0.8322	0.7121	0.9088	1	0.938	0.5596	0.4036	0.3038	0.9834
GABPA	0	0	0	0	0	0	0	0	0	0
GATA	0.0222	0.0569	0.0074	0.0292	0.0053	0.1665	0.0836	0.3076	0.6897	0.7446
GATA	0.0035	0.0397	0.063	0.0496	0.0143	0.0143	0.0349	0.1468	0.8983	1
GATA:SCL	0	0	0	0	0	0	0	0	0.0099	0.0783
Gata1	0	0	0	0	0	0	0	0	0	0.0041
Gata2	0	0	0	0	0	0	0	0	0	0.0029
GATA3	0.0101	0.1102	0.2955	0.2801	0.1522	0.24	0.223	0.5508	1	0.5325
GATA3	1	1	1	1	1	1	1	1	0.9747	0.8429
GATA3	0	0	0	0	0	0	0	0	0	0.0002
Gata4	0	0	0	0	0	0	0	0	0	0.0006
Gata6	0	0	0	0	0	0	0	0	0	0.0031
Gfi1b	0.9855	0.7131	0.6419	0.884	0.7439	0.7123	0.545	0.5998	0.6186	0.2084
GFX	1	1	1	1	1	1	1	1	1	1
GFY	0.2299	0.6977	0.4181	1	1	1	1	1	0.9607	1
GFY-Staf	1	1	1	1	1	1	1	1	1	1
GLI3	1	1	1	1	1	1	1	1	1	1
GLIS3	1	1	1	1	1	1	1	1	1	1
GRE	1	1	1	1	1	1	1	1	0.8983	1
GRE	0.5918	0.6173	0.8876	0.6384	0.7001	0.8019	0.957	0.6507	0.8274	1
GRHL2	0.3272	0.6987	0.9561	0.6307	0.6764	0.2541	0.2871	0.4798	0.605	0.6604
GSC	1	1	1	1	1	1	1	1	1	1
Hand2	1	1	1	1	1	1	1	1	0.8983	1
HEB	0	0	0	0	0	0	0.0003	0.0005	0.0017	0.0947
HIC1	0.6088	0.6592	0.7822	0.8297	0.6317	0.5861	0.5445	0.351	0.343	0.6197
HIF-1a	1	1	1	1	1	1	1	1	1	1
HIF-1b	1	1	1	1	1	1	1	1	1	1
HIF2a	1	1	1	1	0.9407	1	0.8486	1	1	1
HINFP	1	1	1	1	1	1	1	1	1	1
HLF	0	0	0	0	0	0	0	0	0	0
Hnf1	0.55	0.8417	0.5427	0.7426	0.9407	0.8588	1	1	0.8985	1
HNF1b	0.4898	0.8985	0.8876	1	0.8871	1	0.8897	1	0.8683	1
HNF4a	1	1	1	1	1	1	1	1	1	1
HNF6	1	1	1	1	1	1	1	1	1	1
HOXA1	0	0	0	0	0	0	0	0	0.0001	0.0025
Hoxa10	0.0038	0.0268	0.0017	0.0022	0	0.001	0.0005	0.0005	0.0215	0.0926
Hoxa11	0	0	0	0	0	0	0	0	0	0
Hoxa13	0	0	0	0	0	0	0	0	0	0
HOXA2	0	0	0	0	0	0	0	0	0	0.0015
Hoxa9	0	0	0	0	0	0	0	0	0	0
HOXB13	0	0	0	0	0	0	0	0	0	0
Hoxb4	0	0	0	0	0	0	0	0	0.0002	0.0052
Hoxc9	0	0	0	0	0	0	0	0	0	0
Hoxd10	0	0	0	0	0	0	0	0	0	0
Hoxd11	0	0	0	0	0	0	0	0	0	0
Hoxd12	0	0	0	0	0	0	0	0	0.0001	0.0002
Hoxd13	0	0	0	0	0	0	0	0	0	0
HRE	1	1	1	1	1	1	1	1	1	1
HRE	1	1	1	1	1	1	1	1	1	1
IRF:BATF	0.4682	0.4866	0.5647	0.915	0.7001	1	0.4946	0.39	0.8194	0.4215
IRF1	0.1567	0.1269	0.1465	0.0861	0.0738	0.1249	0.0858	0.0977	0.1033	0.0642
IRF2	0.0107	0.0024	0.0056	0.0033	0.0047	0.0042	0.001	0.004	0.0009	0.0007
IRF3	0.0047	0.0204	0.021	0.0019	0.0042	0.0079	0.0856	0.0088	0.0041	0.0119
IRF4	0.0075	0.0033	0.0076	0.0049	0.0053	0.0015	0.0164	0.004	0.0017	0.0035
IRF8	0	0	0	0	0	0	0	0	0	0
Isl1	0	0	0	0	0	0	0	0	0	0.0001
ISRE	0.3075	0.1815	0.3127	0.106	0.2619	0.1223	0.1251	0.264	0.3959	0.1307
Jun-AP1	0	0	0	0	0	0	0	0	0	0
JunB	0	0	0	0	0	0	0	0	0	0
JunD	1	1	0.9803	1	1	1	1	1	1	1
KLF10	1	1	1	1	1	1	1	1	1	1
KLF14	1	1	1	1	1	1	1	1	1	1
KLF3	1	1	1	1	1	1	1	1	1	0.8666
Klf4	1	1	1	1	1	1	1	0.9837	0.9529	0.8968
KLF5	1	1	1	1	1	1	1	1	1	1
KLF6	0.9488	0.8301	0.8876	1	0.7824	1	0.8523	0.9299	0.7653	0.5541
Klf9	1	1	1	1	1	1	1	1	1	1
LEF1	1	1	1	1	1	1	1	1	1	1
Lhx1	0.0004	0.0014	0.0081	0.0035	0.007	0.0006	0.0013	0.0051	0.0357	0.2398
Lhx2	0.0002	0.0023	0.0021	0.0021	0.0046	0.0004	0.0013	0.0059	0.0686	0.2634
Lhx3	0	0.0002	0.0005	0.0001	0.0004	0	0	0.0002	0.041	0.2196
LRF	1	1	1	1	1	1	1	1	1	1
LXRE	1	0.8413	0.9993	0.7694	0.7643	0.8648	0.9204	0.5396	0.567	0.7532
MafA	0.6592	0.2487	0.4181	1	0.7538	0.7266	0.9204	1	0.8983	0.9854
MafB	1	0.9538	0.959	1	1	1	1	1	0.8928	0.7446
MafF	0.9207	0.5776	0.9676	0.954	0.8871	0.7282	0.8897	0.9843	0.8983	0.9854
MafK	0.2137	0.198	0.1833	0.6815	0.1397	0.0777	0.3397	0.283	0.3177	0.2218
Max	1	1	1	1	1	1	1	1	1	1
Maz	0.1787	0.1102	0.2181	0.1639	0.1097	0.153	0.4399	0.2816	0.3255	0.3284
Mef2a	0.0493	0.0066	0.01	0.0056	0.0327	0.1081	0.0617	0.0291	0.0159	0.0835
Mef2b	0.0134	0.0254	0.0219	0.0365	0.1105	0.174	0.0836	0.08	0.298	0.5314
Mef2c	0.0127	0.0132	0.0021	0.0017	0.023	0.0328	0.0201	0.0298	0.1178	0.4069
Mef2d	0.0133	0.0062	0.0157	0.0002	0.0054	0.0064	0.0131	0.0004	0.0066	0.0285
Meis1	0.0002	0.0003	0.0034	0.0045	0.0331	0.022	0.0325	0.0358	0.0417	0.3666
MITF	0.0017	0.0049	0.0096	0.0027	0.0054	0.0044	0.0019	0.001	0.0004	0.0018
MNT	1	1	1	0.915	1	1	1	0.9936	1	1
Mouse_Recombination_Hotspot	0.4898	0.6196	0.5315	0.713	0.6764	0.5348	0.9151	0.7242	0.458	0.5758
MYB	0	0	0	0	0	0	0	0	0	0
Myf5	0	0	0	0	0	0	0	0	0.0001	0.0006
MYNN	0.8988	0.8301	0.774	1	1	1	0.991	1	1	1
MyoD	0	0	0	0	0	0	0	0	0	0.0001
MyoG	0	0	0	0	0	0	0	0	0	0.0001
Nanog	0	0	0	0	0	0	0	0	0.0003	0.0046
NeuroD1	0	0	0	0	0	0	0	0	0	0
NeuroG2	0	0	0	0	0	0	0	0	0	0
NF1	0.1323	0.0354	0.0415	0.0159	0.1361	0.1275	0.0556	0.074	0.5619	0.8968
NF1:FOXA1	1	1	1	1	1	1	1	1	1	1
NF1-halfsite	0.0033	0.0004	0.0078	0.0019	0.0037	0.0012	0.0118	0.1864	0.154	0.0331
NFAT	1	1	1	1	1	1	1	1	1	1
NFAT:AP1	0.7	0.589	0.6402	0.4714	0.715	0.8588	0.4522	0.8941	0.7653	0.8666
NF-E2	0.0002	0.0001	0.0003	0.0002	0.0002	0.0001	0.0006	0.0065	0.0007	0.0083
NFE2L2	0.0035	0.0041	0.0096	0.0097	0.0054	0.001	0.0118	0.0218	0.0309	0.0473
NFIL3	0	0	0	0	0	0	0	0	0	0
NFkB-p50,p52	1	1	1	1	1	1	1	1	1	1
NFkB-p65	1	1	1	1	1	1	1	1	0.9517	0.4756
NFkB-p65-Rel	0.4108	0.3551	0.5647	0.3832	0.2845	0.5154	0.4946	0.8293	0.5619	0.2434
NFY	1	1	1	1	1	1	1	1	1	1
Nkx2.1	1	1	1	1	1	1	1	1	1	1
Nkx2.2	1	1	1	1	1	1	1	1	1	1
Nkx2.5	1	1	1	1	1	1	1	1	1	1
Nkx3.1	0.0327	0.0123	0.008	0.0137	0.0425	0.0114	0.0154	0.0175	0.0053	0.0217
Nkx6.1	0	0	0	0	0	0	0	0	0.0359	0.1309
n-Myc	1	1	1	1	1	1	1	1	1	1
NPAS	1	1	1	0.8297	0.9273	0.8734	0.9649	0.9974	1	1
NPAS2	1	1	1	1	1	1	1	1	1	1
Nr5a2	1	1	1	1	1	1	1	1	1	1
Nr5a2	1	1	1	1	1	1	1	1	0.7182	0.5758
NRF	1	1	1	1	1	1	1	1	1	1
NRF1	1	1	1	1	1	1	1	1	1	1
Nrf2	0.0039	0.002	0.0027	0.0035	0.0078	0.0017	0.0088	0.0361	0.0024	0.0089
Nur77	1	1	1	1	1	1	1	1	0.8983	0.655
OCT:OCT	0.9488	0.9182	0.9803	0.8297	1	0.9932	1	1	1	1
OCT:OCT	1	1	1	1	1	1	1	1	1	1
OCT:OCT	0.1287	0.0629	0.0789	0.241	0.061	0.1256	0.053	0.0458	0.567	0.3845
OCT:OCT-short	0.3708	0.4866	0.3831	0.6441	0.9014	0.9739	0.8384	0.9843	0.8983	0.8477
2020-10-02	1	1	1	1	1	1	1	1	1	1
2020-10-04	1	1	1	1	1	1	1	1	1	1
Oct4:Sox17	1	1	1	1	1	1	1	1	1	1
OCT4-SOX2-TCF-NANOG	1	1	1	1	1	1	1	1	1	1
2020-10-06	1	1	1	1	1	1	1	1	1	1
Olig2	0	0	0	0	0	0	0	0	0	0
Otx2	1	1	1	1	1	1	1	1	1	1
p53	0.3204	1	0.5791	0.3449	0.286	0.2103	0.4776	1	0.9683	0.7446
p53	1	1	1	1	1	1	1	1	1	1
p53	1	1	1	1	1	1	1	1	1	1
p63	0.7239	0.6849	0.6709	0.5194	0.5053	0.6815	0.4851	0.5589	0.6188	0.7183
p73	0.7211	1	1	0.7032	0.8946	0.5106	0.5591	0.4112	0.3899	0.3704
PAX3:FKHR-fusion	0.8357	0.7305	0.8574	1	1	0.9508	1	0.7013	1	0.9854
PAX5	0.3084	0.36	0.4575	0.3054	0.433	0.296	0.1642	0.402	0.7653	0.4426
PAX5	1	1	1	1	1	1	1	1	1	1
PAX6	1	1	1	1	1	1	1	1	0.9747	0.7204
Pax7	0.6392	1	0.7235	1	1	1	1	1	1	1
Pax7	0.8637	1	1	0.759	1	0.7823	0.9005	0.6507	0.7698	0.6604
Pax7	1	1	1	1	1	1	1	1	1	1
Pax8	1	1	1	1	1	1	1	1	1	1
PBX1	0.7671	0.6228	0.5923	0.3266	0.5053	0.6625	0.4409	1	0.4175	0.6688
PBX2	0	0	0	0	0	0	0	0	0	0
Pbx3	1	1	1	1	1	1	1	1	0.6186	1
Pdx1	0	0	0	0	0	0	0	0	0	0
PGR	0.0575	0.0313	0.2483	0.1043	0.1853	0.1555	0.4531	0.2142	0.3624	0.2844
Phox2a	0.938	1	1	1	1	0.8865	0.9371	0.9547	1	1
Phox2b	1	1	1	1	1	1	1	1	1	1
Pit1	1	1	1	1	1	1	1	1	1	1
Pit1+1bp	0.8649	0.8417	0.8375	1	1	1	1	1	0.9933	0.8663
Pitx1	1	1	1	1	1	1	1	1	1	1
Pitx1:Ebox	0.1399	0.0721	0.2043	0.0324	0.1326	0.2627	0.1134	0.9547	0.8983	1
Pknox1	0.6645	1	0.9921	0.7291	0.8871	0.7215	0.957	0.9837	0.2237	0.5092
PPARa	1	1	1	1	1	1	1	1	1	1
PPARE	1	1	1	1	1	1	1	1	1	1
PR	1	1	1	1	1	1	1	1	0.9747	0.9969
PRDM1	1	0.9478	0.5427	0.7942	1	1	1	1	0.7107	0.3284
PRDM10	1	1	1	1	1	1	1	1	1	1
PRDM14	0.7944	0.7713	0.3934	0.5433	0.8871	0.8927	0.8206	0.9922	0.6336	0.5092
PRDM15	1	1	1	1	1	1	1	1	1	1
PRDM9	0.0414	0.0503	0.0099	0.0203	0.005	0.0203	0.114	0.2542	0.1119	0.1282
Prop1	0.5795	0.6987	0.6419	0.6891	0.7096	0.3602	0.487	0.9416	0.8983	1
PSE	0.4708	0.3736	0.9709	0.8371	0.4246	0.4638	0.3052	0.3524	0.8415	0.8666
Ptf1a	0	0	0	0	0	0	0	0.0022	0.021	0.2187
PU.1	0	0	0	0	0	0	0	0	0	0
PU.1:IRF8	0	0	0	0	0	0	0	0	0	0
PU.1-IRF	0	0	0	0	0	0	0	0	0	0
RAR:RXR	1	1	1	1	1	1	1	1	1	1
RAR:RXR	1	1	1	1	1	1	1	1	1	1
RARa	1	1	1	1	1	1	1	1	1	1
RARg	1	1	1	1	1	1	1	1	1	1
RBPJ:Ebox	0.0122	0.0239	0.0439	0.0122	0.0782	0.0425	0.0539	0.15	0.0814	0.5361
Rbpj1	1	1	1	1	1	1	1	1	1	1
REST-NRSF	1	1	1	1	1	1	1	1	1	1
Reverb	0.2933	0.5972	0.5631	0.544	0.5328	0.5031	0.3265	0.2352	0.4148	0.603
RFX	1	1	1	1	1	1	1	1	1	1
Rfx1	1	1	1	1	1	1	1	1	1	1
Rfx2	1	1	1	1	1	1	1	1	1	1
Rfx5	1	1	1	1	1	1	1	1	1	0.9732
Rfx6	0.635	0.4972	0.997	0.6307	0.903	0.8939	0.9891	0.2786	0.6114	0.227
Ronin	1	1	1	1	1	1	1	1	1	1
RORa	1	1	1	1	1	1	1	1	1	1
RORg	1	1	1	1	1	1	1	1	1	1
RORgt	0.1787	0.2012	0.9803	0.3449	0.7824	0.9412	1	0.3714	0.8983	1
RORgt	0.1787	0.2012	0.9803	0.3449	0.7824	0.9412	1	0.3714	0.8983	1
RUNX	0	0	0	0	0	0	0	0	0	0
RUNX1	0	0	0	0	0	0	0	0	0	0
RUNX2	0	0	0	0	0	0	0	0	0	0
RUNX-AML	0	0	0	0	0	0	0	0	0	0
RXR	1	1	1	1	1	1	1	1	1	1
SCL	0	0	0	0	0	0	0	0	0	0.0001
SCRT1	0.1035	0.1815	0.0789	0.2278	0.1105	0.1181	0.087	0.1783	0.7251	0.8429
SF1	1	1	1	1	1	1	1	1	0.8274	0.9939
Six1	0.4925	0.3253	0.3074	0.416	0.5054	0.1735	0.4235	0.274	0.5798	0.3735
Six2	0.4208	0.1018	0.03	0.0703	0.1326	0.0641	0.1553	0.1567	0.8258	0.1442
Six4	1	1	0.947	1	1	1	1	1	1	0.9939
Slug	1	1	1	1	1	1	1	1	1	1
Smad2	0.7107	0.6849	0.7865	0.7352	0.9407	1	0.991	1	0.7455	0.4215
Smad3	1	1	1	1	1	1	1	1	1	1
Smad4	0.4208	0.4134	0.3995	0.259	0.6746	0.601	0.5219	0.756	0.3611	0.2276
Sox10	0.5289	0.2487	0.3074	0.2184	0.2404	0.3747	0.4776	0.274	0.4752	0.6376
Sox15	1	1	1	1	1	1	1	1	1	1
Sox17	1	1	1	1	1	1	1	1	1	1
Sox2	1	1	1	1	1	1	1	1	1	1
Sox3	1	1	1	1	0.8663	1	1	0.7016	0.8274	0.9388
Sox4	1	1	1	1	1	1	1	1	1	1
Sox6	0.9864	0.6212	0.4181	0.9638	0.9504	1	1	1	1	1
Sox9	1	1	1	1	1	1	1	1	1	1
Sp1	1	1	1	1	1	1	1	1	1	1
Sp2	1	1	1	1	0.9504	1	1	1	1	1
Sp5	1	1	0.761	0.8217	0.8222	0.8588	0.9277	0.6428	0.7247	0.6246
SPDEF	0	0	0	0	0	0	0	0	0	0
SpiB	0	0	0	0	0	0	0	0	0	0
Srebp1a	0.1364	0.0294	0.0061	0.0104	0.0249	0.0563	0.0704	0.0257	0.2118	0.2578
Srebp2	0.0113	0.0248	0.0639	0.071	0.0238	0.3814	0.2582	0.0851	0.2118	0.0646
STAT1	0.6392	0.7305	0.6222	0.3439	0.1778	0.6212	0.487	0.5505	0.4712	0.3704
Stat3	0.1575	0.1605	0.0856	0.0749	0.044	0.2094	0.2755	0.3358	0.6114	0.6488
Stat3+il21	0.0042	0.0094	0.0176	0.0005	0.0012	0.0061	0.0215	0.0209	0.0025	0.0065
STAT4	0.0247	0.0103	0.0439	0.0035	0.0089	0.0118	0.0207	0.0259	0.0053	0.0139
STAT5	1	1	1	1	1	1	1	1	1	1
STAT6	0.9628	1	1	1	1	1	1	1	0.8985	1
STAT6	0.5752	0.6925	0.7822	0.8296	0.6317	0.7373	0.4776	1	0.7653	0.9658
T1ISRE	0.8867	0.7713	1	0.6852	0.8946	0.8285	0.8139	0.6777	1	0.5986
TATA-Box	0.073	0.3396	0.0195	0.1637	0.1326	0.1502	0.1437	0.1575	0.1153	0.0791
Tbet	0.4077	0.4245	0.4181	0.2278	0.5712	0.6212	0.2604	0.7058	0.8983	0.5758
Tbox:Smad	0.1644	0.4418	0.3995	0.7331	0.6187	0.7823	0.601	0.6134	0.6898	0.8663
Tbr1	0.1035	0.1018	0.0714	0.1406	0.0891	0.2324	0.0357	0.2217	0.2237	0.029
Tbx20	0.3849	0.3427	0.2147	0.6667	0.8946	1	1	0.976	0.578	0.6366
Tbx21	1	1	1	1	1	1	1	1	1	1
Tbx5	0.7326	1	0.9711	1	0.9476	1	0.8854	0.905	0.6114	0.4535
Tbx6	1	1	1	1	1	1	1	1	1	1
Tcf12	0	0	0	0	0	0	0	0	0	0
Tcf21	0	0	0	0	0	0	0	0	0	0
Tcf3	1	1	1	1	1	1	1	1	1	1
TCF4	0	0	0	0	0	0	0	0	0	0
Tcf7	1	1	1	1	1	1	1	1	1	1
Tcfcp2l1	1	1	0.9295	0.915	0.91	1	1	1	0.8983	1
TCFL2	1	0.924	0.7341	1	1	0.9739	0.957	0.905	0.7776	1
TEAD	1	1	1	1	1	1	1	1	1	1
TEAD1	1	1	1	1	1	1	1	1	1	1
TEAD2	1	1	1	1	1	1	1	1	1	1
TEAD3	1	1	1	1	1	1	1	1	1	1
TEAD4	1	1	1	1	1	1	1	1	1	1
TFE3	0.2734	0.3309	0.4778	0.5278	0.3242	0.1152	0.0983	0.06	0.2118	0.1606
Tgif1	0	0.0001	0.0008	0	0.0008	0.0005	0.0016	0.0018	0.0139	0.0815
Tgif2	0	0	0.0007	0	0.0001	0.0002	0.0001	0.0019	0.0141	0.0383
THRa	0.513	0.8708	0.6222	0.6938	0.8946	0.9269	0.762	0.4973	1	0.8477
THRb	0.0864	0.3242	0.1367	0.3449	0.2769	0.4131	0.3841	0.3672	0.6448	0.227
THRb	1	1	1	1	1	1	1	1	1	1
Tlx?	0.8645	0.9182	1	1	0.8871	1	1	0.852	0.8032	0.6839
TR4	1	1	1	1	1	1	1	1	1	1
Twist	0.9315	0.649	1	0.9198	0.8871	1	1	0.7242	0.9953	0.8429
Unknown	0	0	0	0	0	0	0	0	0	0
Unknown-ESC-element	0.006	0.0032	0.0014	0.017	0.0017	0.0014	0.0375	0.0061	0.2118	0.2242
USF1	0.1787	0.3876	0.3214	0.0683	0.2023	0.0346	0.0201	0.0134	0.0096	0.0587
Usf2	0.1825	0.0905	0.4181	0.0902	0.1326	0.0317	0.0203	0.0874	0.0808	0.482
VDR	1	1	1	1	1	1	1	1	1	1
WT1	0.2585	0.3119	0.4797	0.2289	0.3052	0.2586	0.2096	0.5589	0.7251	0.6776
X-box	1	1	1	1	1	1	1	1	1	1
YY1	1	1	1	1	1	1	1	1	1	1
Zac1	0.4552	0.5764	0.4921	0.3443	0.8663	0.5031	0.4598	0.9252	0.7776	0.5362
ZBTB12	1	1	1	1	1	1	1	1	1	1
ZBTB18	0	0	0	0	0	0	0	0	0.0026	0.0189
ZBTB33	1	1	1	1	1	1	1	1	1	1
ZEB1	1	1	1	1	1	1	1	1	1	1
ZEB2	1	1	1	1	1	1	1	1	1	1
Zfp281	0.2271	0.3253	0.9993	0.2197	0.3692	0.6731	0.4776	0.4985	1	0.3434
ZFP3	0.2282	0.4444	0.2708	0.2682	0.0686	0.3851	0.2594	0.2658	1	0.1991
Zfp809	1	1	1	1	1	1	1	1	1	1
ZFX	0.4007	0.7097	0.8876	0.4657	0.8631	0.8648	0.7346	0.9299	0.7776	0.3058
Zic	0.3475	0.5199	0.4181	0.9088	0.4537	0.2666	0.5624	0.5947	0.6155	1
Zic3	0.1923	0.2069	0.4642	0.241	0.2272	0.2372	0.4946	0.2634	1	0.8429
ZKSCAN1	1	1	1	1	1	1	1	1	1	1
ZNF136	0.8993	0.9178	0.7391	0.5278	0.9475	0.8927	1	0.9731	0.1747	0.151
ZNF143|STAF	1	1	1	1	1	1	1	1	1	1
ZNF16	1	1	1	1	1	1	1	1	1	1
ZNF165	0.2713	0.2012	0.1665	0.1346	0.2449	0.1554	0.2143	0.1997	0.2155	0.3342
ZNF189	1	1	1	1	1	1	1	1	1	1
Znf263	1	1	1	1	1	1	1	1	1	1
ZNF264	0.2972	0.5972	0.6222	0.761	0.9504	0.8417	0.8754	1	0.9747	1
ZNF317	0.2968	0.5023	0.5947	0.384	0.4625	0.8285	0.5534	0.9731	0.7182	0.4341
ZNF322	1	1	1	1	1	1	1	1	1	0.9418
ZNF382	0.7383	0.6592	0.486	0.6667	0.7061	0.7373	0.4598	0.5287	0.6329	0.8433
ZNF41	0.5281	0.9975	0.7391	0.8217	0.8663	0.7535	0.8897	0.9335	0.781	1
ZNF415	1	1	1	1	1	1	0.957	0.8423	0.4907	0.8877
ZNF416	1	1	1	1	1	1	1	1	1	1
ZNF467	0.0731	0.2829	0.6846	0.2278	0.0743	0.0369	0.0916	0.0235	0.2232	0.482
ZNF519	0.5923	0.4633	0.275	0.3271	0.2845	0.4986	0.4289	0.1055	0.2237	0.227
ZNF528	1	1	1	1	1	1	0.6642	1	1	1
ZNF652	0.6876	0.8431	0.9709	0.8701	0.5071	0.724	0.5305	0.2356	0.458	1
ZNF669	0.9315	1	0.8575	0.915	0.656	0.9412	1	1	1	0.9969
ZNF675	1	1	1	1	1	1	1	1	1	1
ZNF692	0.7346	0.8267	0.7822	0.889	0.7825	1	0.9891	1	1	1
ZNF7	0.6592	1	0.8575	0.5671	0.4027	0.3771	0.339	0.1575	0.1515	0.2844
ZNF711	0.3462	0.3519	0.5288	0.1595	0.5961	0.9174	0.6799	0.905	1	0.8576
ZSCAN22	1	1	1	1	1	1	1	1	1	1
