## Supplementary Table 4 for "Chromatin state barriers enforce an irreversible mammalian cell fate decision"

### Sheet: V5-Hoxa9-AM_V5_ChIP_BP_Enrich
# GREAT version 4.0.4	Species assembly: mm10	Association rule: Basal+extension: 5000 bp upstream, 1000 bp downstream, 1000000 bp max extension, curated regulatory domains included
# Term Name	Binom Rank	Binom Raw P-Value	Binom FDR Q-Val	Binom Fold Enrichment	Binom Observed Region Hits	Binom Region Set Coverage	Hyper Rank	Hyper FDR Q-Val	Hyper Fold Enrichment	Hyper Observed Gene Hits	Hyper Total Genes	Hyper Gene Set Coverage
regulation of immune response	28	3.70002e-134	1.72976e-131	2.00464	1474	0.08632	166	3.85762e-16	1.37825	383	617	0.0397468
positive regulation of immune response	65	2.46195e-105	4.95798e-103	2.13581	1006	0.0589131	268	1.98415e-11	1.39903	247	392	0.025633
myeloid cell differentiation	105	2.08238e-85	2.59604e-83	2.25286	728	0.0426329	425	1.97554e-07	1.42379	143	223	0.0148402
response to molecule of bacterial origin	113	5.27623e-82	6.11202e-80	2.01621	899	0.052647	254	7.98212e-12	1.45015	209	320	0.0216895
regulation of immune effector process	136	1.85415e-73	1.78462e-71	2.04552	778	0.045561	340	4.88401e-09	1.38436	207	332	0.0214819
positive regulation of hemopoiesis	139	7.53725e-73	7.09803e-71	2.12315	707	0.0414031	261	1.4491e-11	1.5776	135	190	0.01401
leukocyte activation involved in immune response	160	2.52912e-65	2.06914e-63	2.41516	483	0.0282853	570	2.3224e-05	1.41665	104	163	0.0107929
myeloid leukocyte activation	165	1.03256e-63	8.19166e-62	2.74524	374	0.0219021	451	5.51208e-07	1.60119	75	104	0.00778331
immune response-regulating signaling pathway	169	2.8952e-63	2.2425e-61	2.18512	575	0.033673	376	2.88308e-08	1.50089	121	179	0.0125571
cellular response to biotic stimulus	173	3.07454e-62	2.32634e-60	2.22253	545	0.0319161	258	1.21924e-11	1.58257	134	188	0.0139062
positive regulation of leukocyte differentiation	174	6.88296e-62	5.17804e-60	2.14844	584	0.0342001	310	6.93948e-10	1.59004	111	155	0.0115193
cell activation involved in immune response	182	2.13741e-60	1.53729e-58	2.30862	488	0.0285781	603	3.56752e-05	1.40442	105	166	0.0108966
immune response-regulating cell surface receptor signaling pathway	185	5.06182e-60	3.58158e-58	2.48095	421	0.0246545	443	4.18624e-07	1.56728	84	119	0.00871731
activation of immune response	192	2.4577e-58	1.67559e-56	2.08721	588	0.0344343	616	5.15468e-05	1.35104	129	212	0.0133873
immune response-activating signal transduction	193	4.92777e-58	3.3422e-56	2.17919	530	0.0310377	441	3.74659e-07	1.48941	108	161	0.011208
B cell differentiation	197	2.55556e-57	1.69809e-55	2.49644	397	0.023249	1301	0.011816	1.3244	68	114	0.00705687
regulation of leukocyte mediated immunity	200	4.53444e-57	2.96779e-55	2.32256	455	0.0266456	530	8.86533e-06	1.41406	114	179	0.0118306
cellular response to molecule of bacterial origin	205	1.79072e-55	1.14344e-53	2.19141	500	0.0292809	302	4.41492e-10	1.57273	119	168	0.0123495
immune response-activating cell surface receptor signaling pathway	217	6.79947e-53	4.10161e-51	2.4461	380	0.0222535	519	7.06374e-06	1.55207	72	103	0.00747198
cellular response to lipopolysaccharide	219	3.78794e-52	2.26411e-50	2.16756	481	0.0281682	299	3.38557e-10	1.59193	114	159	0.0118306
positive regulation of immune effector process	223	2.72148e-51	1.59749e-49	2.12448	495	0.0289881	400	7.87788e-08	1.47242	126	190	0.013076
B cell activation	225	6.09622e-51	3.54664e-49	2.09291	509	0.0298079	537	1.10532e-05	1.43027	105	163	0.0108966
positive regulation of apoptotic signaling pathway	230	1.93256e-50	1.09988e-48	2.08226	510	0.0298665	439	3.50036e-07	1.46767	117	177	0.012142
antigen receptor-mediated signaling pathway	243	6.57815e-49	3.54354e-47	2.47448	343	0.0200867	596	3.28966e-05	1.59408	56	78	0.00581154
leukocyte migration	245	1.09846e-48	5.86894e-47	2.06116	504	0.0295151	480	1.69693e-06	1.43246	120	186	0.0124533
negative regulation of leukocyte activation	252	2.83856e-48	1.47448e-46	2.01525	528	0.0309206	325	1.82729e-09	1.5681	113	160	0.0117269
regulation of B cell activation	262	8.43565e-47	4.21461e-45	2.18943	421	0.0246545	552	1.44175e-05	1.49235	82	122	0.00850976
regulation of response to biotic stimulus	268	5.98949e-46	2.92546e-44	2.28162	378	0.0221363	704	0.000183518	1.40998	87	137	0.00902864
negative regulation of lymphocyte activation	279	1.18907e-44	5.57882e-43	2.0295	479	0.0280511	384	4.5714e-08	1.56728	96	136	0.00996264
regulation of myeloid leukocyte differentiation	283	1.58189e-44	7.31694e-43	2.05914	461	0.0269969	495	3.53196e-06	1.52303	83	121	0.00861353
regulation of leukocyte migration	290	1.38033e-43	6.23052e-42	2.07448	443	0.0259428	498	3.95553e-06	1.43004	114	177	0.0118306
regulation of adaptive immune response	291	1.40243e-43	6.30853e-42	2.19244	390	0.0228391	650	8.24644e-05	1.41431	93	146	0.00965131
negative regulation of cell cycle phase transition	292	5.25145e-43	2.35416e-41	2.22908	371	0.0217264	640	7.56343e-05	1.45595	80	122	0.0083022
myeloid leukocyte differentiation	293	6.14626e-43	2.74589e-41	2.15306	400	0.0234247	876	0.00144965	1.4002	70	111	0.00726442
myeloid cell homeostasis	294	6.71935e-43	2.99171e-41	2.21819	374	0.0219021	447	4.63412e-07	1.5776	81	114	0.00840598
regulation of T cell proliferation	298	1.55233e-42	6.81879e-41	2.00279	471	0.0275826	320	1.29888e-09	1.57984	111	156	0.0115193
negative regulation of mitotic cell cycle phase transition	302	4.62864e-42	2.00626e-40	2.23644	360	0.0210822	620	5.29143e-05	1.48021	76	114	0.00788709
positive regulation of myeloid cell differentiation	303	5.06446e-42	2.18791e-40	2.22688	363	0.0212579	557	1.58257e-05	1.55895	66	94	0.00684931
leukocyte chemotaxis	310	5.62453e-41	2.375e-39	2.17113	374	0.0219021	517	6.99903e-06	1.51817	80	117	0.0083022
negative regulation of protein serine/threonine kinase activity	311	1.03821e-40	4.36985e-39	2.15447	378	0.0221363	489	2.32172e-06	1.54457	80	115	0.0083022
regulation of alpha-beta T cell activation	315	2.19263e-40	9.11161e-39	2.1696	369	0.0216093	415	1.42187e-07	1.68438	66	87	0.00684931
negative regulation of defense response	324	4.95441e-39	2.00164e-37	2.00465	430	0.0251815	766	0.000415975	1.34488	106	175	0.0110004
lymphocyte activation involved in immune response	328	2.14096e-38	8.54425e-37	2.20136	339	0.0198524	1249	0.0101146	1.31775	73	123	0.00757576
positive regulation of leukocyte mediated immunity	332	7.00427e-38	2.76162e-36	2.35077	291	0.0170415	693	0.000171377	1.45402	74	113	0.00767954
regulation of lymphocyte mediated immunity	337	3.69201e-37	1.43408e-35	2.20639	326	0.0190911	828	0.000928904	1.37527	83	134	0.00861353
myeloid leukocyte migration	338	9.00329e-37	3.48678e-35	2.18349	330	0.0193254	815	0.00076982	1.43668	66	102	0.00684931
negative regulation of lymphocyte proliferation	342	3.262e-36	1.24853e-34	2.36193	275	0.0161045	410	1.18779e-07	1.73012	60	77	0.00622665
negative regulation of T cell activation	349	9.44542e-36	3.54271e-34	2.08122	358	0.0209651	506	4.60553e-06	1.55849	73	104	0.00757576
positive regulation of extrinsic apoptotic signaling pathway	352	4.25519e-35	1.5824e-33	2.38973	260	0.015226	1459	0.0202968	1.41955	39	61	0.00404732
regulation of tumor necrosis factor superfamily cytokine production	353	4.33271e-35	1.60666e-33	2.06682	357	0.0209065	619	5.29055e-05	1.46216	81	123	0.00840598
regulation of tumor necrosis factor production	354	4.80931e-35	1.77836e-33	2.06807	356	0.020848	614	4.84776e-05	1.46798	80	121	0.0083022
positive regulation of myeloid leukocyte differentiation	356	8.35582e-35	3.07241e-33	2.41718	252	0.0147575	734	0.000290638	1.60154	44	61	0.00456621
regulation of adaptive immune response based on somatic recombination of immune receptors built from immunoglobulin superfamily domains	359	1.27951e-34	4.6654e-33	2.07917	347	0.0203209	773	0.000479445	1.39184	84	134	0.00871731
myeloid leukocyte mediated immunity	360	1.61231e-34	5.86252e-33	3.23506	154	0.00901851	800	0.000643608	1.69167	32	42	0.00332088
negative regulation of leukocyte proliferation	361	2.03812e-34	7.39032e-33	2.29724	276	0.016163	440	3.66828e-07	1.69299	61	80	0.00633043
regulation of phagocytosis	370	6.1826e-34	2.1873e-32	2.54248	223	0.0130593	772	0.000473037	1.53022	51	74	0.00529265
myeloid cell activation involved in immune response	371	7.39995e-34	2.61092e-32	3.20374	153	0.00895994	698	0.000175888	1.74454	33	42	0.00342466
phagocytosis	376	1.69318e-33	5.89461e-32	2.1654	305	0.0178613	705	0.00018373	1.44803	75	115	0.00778331
granulocyte migration	379	3.02416e-33	1.04449e-31	2.33655	257	0.0150504	953	0.00232098	1.4528	53	81	0.00550021
positive regulation of lymphocyte differentiation	391	3.39288e-32	1.13588e-30	2.01809	346	0.0202624	429	2.38206e-07	1.64211	71	96	0.0073682
positive regulation of T cell differentiation	395	5.69893e-32	1.88858e-30	2.08808	316	0.0185055	484	2.11819e-06	1.63881	62	84	0.00643421
erythrocyte differentiation	396	7.38318e-32	2.44055e-30	2.32153	249	0.0145819	1002	0.00325235	1.44321	52	80	0.00539643
negative regulation of B cell activation	399	1.33373e-31	4.37558e-30	2.85998	169	0.00989693	921	0.00198719	1.73463	25	32	0.00259444
positive regulation of inflammatory response	401	1.71116e-31	5.58582e-30	2.17168	284	0.0166315	524	7.9583e-06	1.56329	69	98	0.00716065
negative regulation of T cell proliferation	404	2.32146e-31	7.52177e-30	2.46183	218	0.0127665	628	6.10126e-05	1.64733	46	62	0.00477377
erythrocyte homeostasis	405	2.37319e-31	7.6704e-30	2.23604	265	0.0155189	738	0.000292926	1.49684	60	89	0.00622665
neutrophil migration	406	3.18634e-31	1.02732e-29	2.4385	221	0.0129421	1120	0.0053411	1.44021	48	74	0.00498132
negative regulation of G1/S transition of mitotic cell cycle	409	7.6361e-31	2.44392e-29	2.47525	212	0.0124151	1252	0.0102787	1.49445	35	52	0.00363221
negative regulation of cell cycle G1/S phase transition	411	1.04907e-30	3.34121e-29	2.45698	214	0.0125322	1396	0.0168893	1.4533	36	55	0.00373599
negative regulation of leukocyte mediated immunity	412	1.39852e-30	4.44335e-29	2.83044	166	0.00972125	975	0.00263883	1.56728	36	51	0.00373599
positive regulation of leukocyte migration	413	1.83293e-30	5.80945e-29	2.07756	304	0.0178028	979	0.00277931	1.35301	78	128	0.00809464
signal transduction in response to DNA damage	417	3.05492e-30	9.58968e-29	2.73176	174	0.0101897	1334	0.0131759	1.49532	33	49	0.00342466
T cell receptor signaling pathway	419	5.34052e-30	1.66844e-28	2.37573	223	0.0130593	684	0.000156591	1.68744	38	50	0.00394354
granulocyte chemotaxis	424	9.84229e-30	3.03857e-28	2.28624	239	0.0139963	798	0.000618206	1.53233	49	71	0.0050851
positive regulation of adaptive immune response	429	1.51488e-29	4.62231e-28	2.20363	257	0.0150504	981	0.0027805	1.40469	62	98	0.00643421
regulation of B cell differentiation	431	1.54409e-29	4.68959e-28	2.86385	157	0.00919419	1000	0.00321029	1.71896	24	31	0.00249066
DNA integrity checkpoint	435	2.16463e-29	6.5138e-28	2.25104	244	0.0142891	1681	0.0361225	1.29702	59	101	0.00612287
regulation of myeloid leukocyte mediated immunity	437	2.31984e-29	6.9489e-28	3.16389	134	0.00784727	1107	0.00500151	1.55895	33	47	0.00342466
positive regulation of alpha-beta T cell activation	443	4.17053e-29	1.23233e-27	2.16559	263	0.0154017	522	7.48507e-06	1.74454	44	56	0.00456621
regulation of alpha-beta T cell proliferation	448	6.70753e-29	1.95986e-27	2.67408	172	0.0100726	485	2.12977e-06	2.01216	29	32	0.00300955
DNA damage checkpoint	449	7.2807e-29	2.12259e-27	2.26154	237	0.0138791	1657	0.0346269	1.30882	56	95	0.00581154
regulation of leukocyte chemotaxis	451	1.51814e-28	4.40631e-27	2.09886	277	0.0162216	880	0.00152868	1.39507	71	113	0.0073682
leukocyte degranulation	458	7.2316e-28	2.06685e-26	3.41347	114	0.00667604	836	0.000984366	1.82383	23	28	0.00238688
granulocyte activation	460	1.02527e-27	2.91755e-26	4.2357	87	0.00509487	691	0.000166995	2.01847	20	22	0.00207555
neutrophil chemotaxis	465	1.78443e-27	5.02326e-26	2.37661	203	0.011888	968	0.00253486	1.50299	44	65	0.00456621
extrinsic apoptotic signaling pathway	470	3.20993e-27	8.93999e-26	2.09679	264	0.0154603	1462	0.0203672	1.33697	56	93	0.00581154
regulation of granulocyte differentiation	476	1.02255e-26	2.81202e-25	3.70467	98	0.00573905	1770	0.0478923	1.66524	15	20	0.00155666
neutrophil activation	479	1.15029e-26	3.14349e-25	4.21261	84	0.00491919	719	0.000241409	2.09697	17	18	0.00176422
positive regulation of leukocyte chemotaxis	482	1.50071e-26	4.07557e-25	2.20118	230	0.0134692	1143	0.00580009	1.39705	56	89	0.00581154
regulation of myeloid cell apoptotic process	483	1.77786e-26	4.81826e-25	2.95481	133	0.00778871	1322	0.0124436	1.66524	21	28	0.00217933
negative regulation of MAP kinase activity	485	2.14853e-26	5.79882e-25	2.23991	220	0.0128836	1503	0.0235963	1.39184	42	67	0.00435866
intrinsic apoptotic signaling pathway in response to DNA damage	486	2.26156e-26	6.09133e-25	2.26803	214	0.0125322	1576	0.0292472	1.34905	48	79	0.00498132
B cell receptor signaling pathway	491	7.42998e-26	1.98082e-24	2.65185	155	0.00907707	1712	0.0385978	1.55422	21	30	0.00217933
wound healing involved in inflammatory response	495	9.72225e-26	2.57099e-24	6.56273	53	0.00310377	1594	0.0308335	2.22032	7	7	0.000726442
leukocyte homeostasis	497	1.16587e-25	3.07066e-24	2.07907	253	0.0148161	791	0.000560146	1.48892	57	85	0.00591532
regulation of leukocyte degranulation	499	1.31814e-25	3.45781e-24	3.07105	121	0.00708597	1367	0.0156338	1.51385	30	44	0.00311333
regulation of lipopolysaccharide-mediated signaling pathway	500	1.35158e-25	3.53844e-24	2.86085	135	0.00790583	1697	0.0380944	1.72691	14	18	0.00145288
regulation of tumor necrosis factor biosynthetic process	501	1.53911e-25	4.02135e-24	3.38593	105	0.00614898	1356	0.0148783	1.77626	16	20	0.00166044
positive regulation of interferon-gamma production	508	2.73452e-25	7.04624e-24	2.08292	248	0.0145233	869	0.00135751	1.51239	47	69	0.00487754
regulation of fibroblast apoptotic process	509	4.00995e-25	1.03124e-23	3.0133	122	0.00714453	1570	0.0289976	1.80401	13	16	0.00134911

### Sheet: V5-Hoxa9-AM_AM_ChIP_BP_Enrich
# GREAT version 4.0.4	Species assembly: mm10	Association rule: Basal+extension: 5000 bp upstream, 1000 bp downstream, 1000000 bp max extension, curated regulatory domains included
# Term Name	Binom Rank	Binom Raw P-Value	Binom FDR Q-Val	Binom Fold Enrichment	Binom Observed Region Hits	Binom Region Set Coverage	Hyper Rank	Hyper FDR Q-Val	Hyper Fold Enrichment	Hyper Observed Gene Hits	Hyper Total Genes	Hyper Gene Set Coverage
myeloid cell differentiation	70	3.38483e-40	6.32964e-38	2.35341	304	0.0445356	392	9.63689e-08	1.65691	104	223	0.01727
regulation of leukocyte differentiation	96	1.82975e-36	2.49494e-34	2.02125	384	0.0562555	193	6.82285e-13	1.7764	138	276	0.022916
positive regulation of immune response	103	2.51958e-35	3.20206e-33	2.0076	378	0.0553765	361	3.13527e-08	1.5045	166	392	0.0275656
response to molecule of bacterial origin	106	3.94092e-35	4.86667e-33	2.03659	363	0.053179	289	1.53882e-09	1.60987	145	320	0.0240784
response to lipopolysaccharide	110	1.95368e-34	2.32488e-32	2.04055	354	0.0518605	291	1.76925e-09	1.62447	139	304	0.023082
positive regulation of hemopoiesis	127	1.75099e-32	1.80476e-30	2.1711	289	0.0423381	179	7.41196e-14	1.98209	106	190	0.0176021
regulation of myeloid cell differentiation	138	6.30311e-31	5.97882e-29	2.10669	294	0.0430706	347	2.01991e-08	1.71633	100	207	0.0166058
positive regulation of cell-cell adhesion	143	3.09041e-30	2.82891e-28	2.04786	307	0.0449751	236	3.59718e-11	1.83648	107	207	0.0177682
negative regulation of protein serine/threonine kinase activity	169	3.76001e-27	2.91234e-25	2.52373	177	0.0259303	311	6.65563e-09	2.00811	65	115	0.0107938
leukocyte activation involved in immune response	172	1.90609e-26	1.45063e-24	2.38919	191	0.0279812	772	0.000591019	1.52574	70	163	0.0116241
positive regulation of leukocyte differentiation	175	4.49047e-26	3.35887e-24	2.15351	234	0.0342807	216	4.12101e-12	2.01708	88	155	0.0146131
myeloid leukocyte activation	183	4.74632e-25	3.39505e-23	2.68091	146	0.0213888	553	1.703e-05	1.81056	53	104	0.00880106
regulation of myeloid leukocyte differentiation	184	5.39658e-25	3.83919e-23	2.25713	202	0.0295927	362	3.22158e-08	1.93789	66	121	0.0109598
positive regulation of leukocyte cell-cell adhesion	189	9.54486e-25	6.6107e-23	2.05825	246	0.0360387	301	3.94952e-09	1.81678	90	176	0.0149452
B cell differentiation	192	1.43469e-24	9.78129e-23	2.51692	160	0.0234398	888	0.00163611	1.58941	51	114	0.00846895
cell activation involved in immune response	194	3.8261e-24	2.58163e-22	2.27224	192	0.0281277	773	0.000611665	1.51957	71	166	0.0117901
cellular response to biotic stimulus	199	1.27331e-23	8.37568e-22	2.15255	211	0.0309112	432	4.84988e-07	1.68191	89	188	0.0147791
positive regulation of T cell activation	207	5.33386e-23	3.37296e-21	2.0645	226	0.0331087	322	8.93101e-09	1.8187	86	168	0.014281
myeloid leukocyte differentiation	208	5.64538e-23	3.55279e-21	2.32949	173	0.0253443	472	1.96771e-06	1.85642	58	111	0.00963135
myeloid cell homeostasis	210	6.66021e-23	4.15153e-21	2.4036	162	0.0237328	546	1.51072e-05	1.7764	57	114	0.00946529
cellular response to molecule of bacterial origin	212	1.18419e-22	7.31185e-21	2.17089	198	0.0290067	466	1.70213e-06	1.69181	80	168	0.0132846
cellular response to lipopolysaccharide	214	1.44038e-22	8.81054e-21	2.18699	194	0.0284207	457	1.24481e-06	1.72054	77	159	0.0127864
positive regulation of immune effector process	221	5.24085e-22	3.10419e-20	2.13659	199	0.0291532	471	1.89934e-06	1.64551	88	190	0.0146131
regulation of leukocyte mediated immunity	226	2.04479e-21	1.18435e-19	2.23468	175	0.0256373	584	3.52331e-05	1.58785	80	179	0.0132846
B cell activation	229	2.48533e-21	1.42065e-19	2.08808	203	0.0297392	594	4.10691e-05	1.61293	74	163	0.0122883
positive regulation of myeloid cell differentiation	230	3.52465e-21	2.00599e-19	2.36336	154	0.0225608	419	2.66e-07	2.00318	53	94	0.00880106
immune response-regulating signaling pathway	231	3.89573e-21	2.20758e-19	2.03442	214	0.0313507	376	6.65584e-08	1.74663	88	179	0.0146131
immune response-regulating cell surface receptor signaling pathway	233	4.15896e-21	2.33651e-19	2.32924	158	0.0231468	337	1.34302e-08	1.97046	66	119	0.0109598
negative regulation of MAP kinase activity	234	1.29894e-20	7.2663e-19	2.8017	110	0.0161149	617	6.14083e-05	1.962	37	67	0.00614414
regulation of granulocyte differentiation	240	6.37801e-20	3.47867e-18	4.91752	52	0.00761793	897	0.0017823	2.48696	14	20	0.00232481
cell chemotaxis	245	1.5027e-19	8.02873e-18	2.01304	202	0.0295927	436	5.4443e-07	1.70535	84	175	0.0139489
phagocytosis	253	7.23743e-19	3.74458e-17	2.37993	134	0.0196308	604	4.98893e-05	1.73006	56	115	0.00929924
leukocyte migration	254	7.68552e-19	3.96077e-17	2.0052	196	0.0287137	439	5.93973e-07	1.6809	88	186	0.0146131
myeloid leukocyte mediated immunity	267	2.54304e-18	1.24676e-16	3.57347	68	0.00996191	982	0.0034075	1.94558	23	42	0.00381933
regulation of tumor necrosis factor production	273	5.12126e-18	2.45558e-16	2.19438	151	0.0221213	1135	0.0073956	1.49746	51	121	0.00846895
regulation of tumor necrosis factor superfamily cytokine production	277	6.81219e-18	3.21919e-16	2.18691	151	0.0221213	1238	0.010599	1.47311	51	123	0.00846895
regulation of immunoglobulin production	281	9.8194e-18	4.57423e-16	3.04339	82	0.0120129	1439	0.0226277	1.60987	29	64	0.00481568
leukocyte chemotaxis	282	1.211e-17	5.62129e-16	2.17834	150	0.0219748	512	7.09638e-06	1.79159	59	117	0.00979741
regulation of adaptive immune response	286	1.62246e-17	7.42587e-16	2.15167	153	0.0224143	711	0.000307037	1.58173	65	146	0.0107938
immune response-activating cell surface receptor signaling pathway	291	2.23645e-17	1.00602e-15	2.23834	139	0.0203633	438	5.71627e-07	1.93162	56	103	0.00929924
leukocyte homeostasis	302	5.46509e-17	2.36881e-15	2.40521	117	0.0171403	575	2.84211e-05	1.8809	45	85	0.0074726
lymphocyte activation involved in immune response	308	1.33182e-16	5.66026e-15	2.20927	136	0.0199238	1097	0.00625197	1.502	52	123	0.008635
negative regulation of cell cycle phase transition	312	1.95789e-16	8.21434e-15	2.14935	143	0.0209493	549	1.5887e-05	1.74728	60	122	0.00996347
negative regulation of myeloid cell differentiation	317	3.37501e-16	1.39366e-14	2.19688	134	0.0196308	778	0.000630532	1.70081	45	94	0.0074726
regulation of alpha-beta T cell activation	319	4.84556e-16	1.98835e-14	2.11804	144	0.0210958	292	1.88994e-09	2.20519	54	87	0.00896712
positive regulation of granulocyte differentiation	324	5.62287e-16	2.27171e-14	5.15095	39	0.00571345	1471	0.0244269	2.58386	8	11	0.00132846
negative regulation of leukocyte differentiation	326	6.48043e-16	2.60211e-14	2.03545	157	0.0230003	662	0.00014566	1.7764	46	92	0.00763866
negative regulation of mitotic cell cycle phase transition	340	1.67202e-15	6.43727e-14	2.12909	137	0.0200703	546	1.51072e-05	1.7764	57	114	0.00946529
regulation of lymphocyte mediated immunity	341	1.80314e-15	6.92173e-14	2.18411	129	0.0188983	965	0.00325725	1.51127	57	134	0.00946529
myeloid leukocyte migration	342	1.85094e-15	7.08445e-14	2.16835	131	0.0191913	562	2.09404e-05	1.81123	52	102	0.008635
leukocyte degranulation	345	3.12457e-15	1.18553e-13	3.82016	51	0.00747143	1273	0.0124061	2.03017	16	28	0.00265693
regulation of adaptive immune response based on somatic recombination of immune receptors built from immunoglobulin superfamily domains	350	5.25319e-15	1.96469e-13	2.0835	139	0.0203633	641	0.000118538	1.64384	62	134	0.0102956
positive regulation of lymphocyte differentiation	358	8.62648e-15	3.15421e-13	2.05732	141	0.0206563	350	2.12258e-08	2.07247	56	96	0.00929924
positive regulation of T cell differentiation	361	9.79965e-15	3.55339e-13	2.1324	129	0.0188983	412	2.11919e-07	2.07247	49	84	0.00813683
positive regulation of myeloid leukocyte differentiation	365	1.09296e-14	3.9197e-13	2.39954	100	0.0146499	638	0.000112889	1.98025	34	61	0.00564597
regulation of response to biotic stimulus	369	1.37859e-14	4.89044e-13	2.06867	137	0.0200703	898	0.00183182	1.53004	59	137	0.00979741
positive regulation of interferon-gamma production	370	1.4049e-14	4.97031e-13	2.29017	109	0.0159684	1401	0.0198375	1.59619	31	69	0.00514779
antigen receptor-mediated signaling pathway	380	2.95647e-14	1.01843e-12	2.16566	120	0.0175798	458	1.24272e-06	2.0497	45	78	0.0074726
regulation of erythrocyte differentiation	381	3.13135e-14	1.07584e-12	2.67516	79	0.0115734	823	0.000981332	2.01864	25	44	0.00415145
regulation of interferon-gamma production	386	5.62427e-14	1.9073e-12	2.07255	130	0.0190448	1336	0.0155031	1.50725	42	99	0.00697443
regulation of DNA-templated transcription in response to stress	390	1.00058e-13	3.35835e-12	2.65202	77	0.0112804	1688	0.0442894	1.60882	24	53	0.00398539
thymus development	391	1.03055e-13	3.45012e-12	2.19034	112	0.0164079	744	0.000480823	1.93223	31	57	0.00514779
response to topologically incorrect protein	392	1.04168e-13	3.47847e-12	2.2559	105	0.0153824	1062	0.00540767	1.54613	47	108	0.00780472
wound healing involved in inflammatory response	395	1.16705e-13	3.86752e-12	7.4343	24	0.00351597	1454	0.0237388	3.04526	6	7	0.000996347
positive regulation of leukocyte mediated immunity	399	1.54874e-13	5.08097e-12	2.20274	109	0.0159684	932	0.00252513	1.57204	50	113	0.00830289
negative regulation of cell cycle G1/S phase transition	400	1.68047e-13	5.49932e-12	2.47006	86	0.0125989	769	0.00057957	1.93789	30	55	0.00498173
negative regulation of G1/S transition of mitotic cell cycle	401	1.77773e-13	5.80312e-12	2.48269	85	0.0124524	742	0.000462879	1.98137	29	52	0.00481568
positive regulation of interleukin-2 production	404	2.02273e-13	6.55385e-12	2.59497	78	0.0114269	684	0.000216838	2.33153	21	32	0.00348721
DNA damage checkpoint	405	2.05396e-13	6.63861e-12	2.31552	97	0.0142104	1123	0.00677784	1.57071	42	95	0.00697443
DNA integrity checkpoint	409	2.50737e-13	8.02481e-12	2.2848	99	0.0145034	1289	0.013081	1.51258	43	101	0.00714049
erythrocyte homeostasis	412	2.96626e-13	9.42436e-12	2.21638	105	0.0153824	1257	0.0114898	1.55685	39	89	0.00647625
positive regulation of inflammatory response	416	4.017e-13	1.264e-11	2.14248	112	0.0164079	534	1.23571e-05	1.84891	51	98	0.00846895
negative regulation of myeloid leukocyte differentiation	419	4.66458e-13	1.45726e-11	2.35368	91	0.0133314	664	0.000155552	2.13168	27	45	0.00448356
positive regulation of alpha-beta T cell activation	424	5.5502e-13	1.71349e-11	2.18347	106	0.0155289	357	2.79439e-08	2.41083	38	56	0.0063102
myeloid cell activation involved in immune response	425	5.56783e-13	1.71489e-11	3.03818	58	0.00849692	1680	0.0440487	1.69181	20	42	0.00332116
granulocyte migration	427	5.72519e-13	1.7551e-11	2.25163	99	0.0145034	596	4.26273e-05	1.88606	43	81	0.00714049
positive regulation of leukocyte migration	450	2.01952e-12	5.87457e-11	2.03445	119	0.0174333	886	0.00163682	1.55435	56	128	0.00929924
extrinsic apoptotic signaling pathway	451	2.06814e-12	6.00266e-11	2.12596	107	0.0156754	1505	0.025423	1.48989	39	93	0.00647625
plasma membrane invagination	452	2.08339e-12	6.03355e-11	2.68941	67	0.00981541	1310	0.0148992	1.81973	21	41	0.00348721
regulation of macrophage migration	453	2.12826e-12	6.14988e-11	3.77548	41	0.00600645	988	0.00346698	2.13168	18	30	0.00298904
positive regulation of adaptive immune response	457	2.96863e-12	8.50315e-11	2.16644	101	0.0147964	1128	0.00709119	1.55888	43	98	0.00714049
regulation of leukocyte chemotaxis	460	3.23254e-12	9.1987e-11	2.08505	110	0.0161149	855	0.0012884	1.60348	51	113	0.00846895
membrane invagination	465	3.74263e-12	1.05357e-10	2.60875	69	0.0101084	1301	0.013868	1.7764	23	46	0.00381933
peptidyl-tyrosine autophosphorylation	467	3.84478e-12	1.07769e-10	2.60713	69	0.0101084	364	3.64797e-08	2.51657	34	48	0.00564597
intrinsic apoptotic signaling pathway in response to DNA damage	468	4.14973e-12	1.16068e-10	2.30661	87	0.0127454	1325	0.0151708	1.57403	35	79	0.00581202
bone cell development	469	4.31243e-12	1.20362e-10	2.91471	57	0.00835042	1755	0.0479402	1.92444	13	24	0.00215875
platelet-derived growth factor receptor signaling pathway	477	5.99211e-12	1.64438e-10	2.38608	80	0.0117199	811	0.000878924	2.09524	23	39	0.00381933
mitotic DNA damage checkpoint	485	8.58754e-12	2.31775e-10	2.66976	64	0.00937592	1104	0.00647822	1.7764	27	54	0.00448356
negative regulation of leukocyte mediated immunity	488	9.54556e-12	2.56048e-10	2.68724	63	0.00922942	1519	0.0267172	1.67191	24	51	0.00398539
regulation of macrophage chemotaxis	489	9.97874e-12	2.6712e-10	3.73305	39	0.00571345	1019	0.00408778	2.15706	17	28	0.00282298
cellular response to drug	493	1.36272e-11	3.61825e-10	2.08976	103	0.0150894	1203	0.00956563	1.61491	35	77	0.00581202
regulation of heterotypic cell-cell adhesion	494	1.37862e-11	3.65305e-10	3.48401	42	0.00615294	1645	0.0395471	2.03017	12	21	0.00199269
cellular response to topologically incorrect protein	498	1.56489e-11	4.11335e-10	2.50368	70	0.0102549	1705	0.047352	1.49592	32	76	0.00531385
regulation of leukocyte mediated cytotoxicity	500	1.71875e-11	4.49969e-10	2.37786	77	0.0112804	1422	0.0213513	1.6308	28	61	0.00464962
neutrophil migration	501	1.7532e-11	4.5807e-10	2.29102	83	0.0121594	658	0.000143901	1.87243	39	74	0.00647625
response to fatty acid	505	1.98203e-11	5.13758e-10	2.0206	110	0.0161149	931	0.00252245	1.68758	38	80	0.0063102
positive regulation of leukocyte chemotaxis	512	2.56441e-11	6.55627e-10	2.17865	91	0.0133314	957	0.00320366	1.63669	41	89	0.00680837
positive regulation of lymphocyte mediated immunity	513	2.5948e-11	6.62105e-10	2.17814	91	0.0133314	1421	0.0213537	1.50608	39	92	0.00647625
cell aging	517	2.93693e-11	7.43606e-10	2.10392	98	0.0143569	698	0.000264805	1.91739	34	63	0.00564597
actin polymerization or depolymerization	522	3.19593e-11	8.01432e-10	2.58423	64	0.00937592	792	0.00073592	2.07969	24	41	0.00398539

### Sheet: V5-Hoxa9-AM_V5_ChIP_MF_Enrich
# GREAT version 4.0.4	Species assembly: mm10	Association rule: Basal+extension: 5000 bp upstream, 1000 bp downstream, 1000000 bp max extension, curated regulatory domains included
# Term Name	Binom Rank	Binom Raw P-Value	Binom FDR Q-Val	Binom Fold Enrichment	Binom Observed Region Hits	Binom Region Set Coverage	Hyper Rank	Hyper FDR Q-Val	Hyper Fold Enrichment	Hyper Observed Gene Hits	Hyper Total Genes	Hyper Gene Set Coverage
non-membrane spanning protein tyrosine kinase activity	83	2.53837e-19	1.26338e-17	2.24726	156	0.00913563	81	1.22987e-05	1.78496	41	51	0.00425488
purinergic nucleotide receptor activity	168	2.1575e-11	5.30515e-10	3.12422	48	0.00281096	175	0.0363822	1.77626	16	20	0.00166044
inositol phosphate phosphatase activity	180	6.30835e-11	1.44777e-09	2.58947	62	0.00363083	185	0.0483314	1.90313	12	14	0.00124533
protein serine/threonine kinase inhibitor activity	197	2.28766e-10	4.79712e-09	2.12871	87	0.00509487	130	0.00552326	1.76094	23	29	0.00238688
phosphatidylinositol phosphate kinase activity	205	4.1533e-10	8.3694e-09	2.97098	45	0.00263528	165	0.0278963	1.92428	13	15	0.00134911
purinergic receptor activity	208	4.37052e-10	8.6801e-09	2.42117	64	0.00374795	143	0.0110676	1.77626	20	25	0.00207555
phosphatidylinositol phospholipase C activity	243	5.41066e-09	9.19812e-08	2.15965	71	0.00415788	182	0.0426316	1.8285	14	17	0.00145288
Rac guanyl-nucleotide exchange factor activity	275	3.05523e-08	4.58952e-07	2.02986	74	0.00433357	165	0.0278963	1.92428	13	15	0.00134911
AP-2 adaptor complex binding	297	1.00528e-07	1.39826e-06	2.28614	52	0.00304521	139	0.0101805	2.22032	10	10	0.00103777
MAP kinase activity	570	0.000131556	0.000953433	2.14597	30	0.00175685	153	0.0142398	2.04953	12	13	0.00124533

### Sheet: V5-Hoxa9-AM_AM_ChIP_MF_Enrich
# GREAT version 4.0.4	Species assembly: mm10	Association rule: Basal+extension: 5000 bp upstream, 1000 bp downstream, 1000000 bp max extension, curated regulatory domains included
# Term Name	Binom Rank	Binom Raw P-Value	Binom FDR Q-Val	Binom Fold Enrichment	Binom Observed Region Hits	Binom Region Set Coverage	Hyper Rank	Hyper FDR Q-Val	Hyper Fold Enrichment	Hyper Observed Gene Hits	Hyper Total Genes	Hyper Gene Set Coverage
transferase activity, transferring acyl groups	27	4.75836e-23	7.2803e-21	2.11074	215	0.0314972	134	0.0156399	1.34094	97	257	0.0161076
Rho guanyl-nucleotide exchange factor activity	60	1.76428e-11	1.2147e-09	2.05537	106	0.0155289	108	0.00213824	1.7764	37	74	0.00614414
non-membrane spanning protein tyrosine kinase activity	85	2.57029e-09	1.24916e-07	2.30637	64	0.00937592	64	7.76695e-07	2.36854	34	51	0.00564597
NAD+ ADP-ribosyltransferase activity	89	6.15276e-09	2.85585e-07	3.47828	31	0.00454146	156	0.0406334	2.24388	12	19	0.00199269
insulin receptor substrate binding	99	2.81101e-08	1.17296e-06	3.32591	30	0.00439496	149	0.0275949	2.84225	8	10	0.00132846
phosphatidylinositol 3-kinase binding	101	5.48257e-08	2.24243e-06	2.23012	57	0.00835042	128	0.00844528	2.13168	18	30	0.00298904
extracellular matrix binding	112	1.26922e-07	4.68137e-06	2.00531	69	0.0101084	135	0.0167189	1.7764	27	54	0.00448356
oxidoreductase activity, acting on a sulfur group of donors, disulfide as acceptor	151	1.40766e-06	3.85103e-05	3.17687	24	0.00351597	116	0.00463916	2.79149	11	14	0.00182664
inositol phosphate phosphatase activity	158	2.88969e-06	7.55527e-05	2.821	27	0.00395546	146	0.0271626	2.53772	10	14	0.00166058
K63-linked polyubiquitin binding	166	4.42608e-06	0.000110145	2.88854	25	0.00366247	105	0.00187096	2.53772	15	21	0.00249087
polyubiquitin binding	187	1.4913e-05	0.000329441	2.09701	41	0.00600645	132	0.0123079	1.85042	25	48	0.00415145
purinergic receptor activity	215	4.26765e-05	0.000819985	2.46058	26	0.00380897	143	0.024768	2.13168	15	25	0.00249087
mitogen-activated protein kinase binding	229	5.74457e-05	0.00103628	2.41521	26	0.00380897	165	0.0498835	1.96017	16	29	0.00265693
