## Supplementary Table 5 for "Chromatin state barriers enforce an irreversible mammalian cell fate decision"

### Sheet: ER-Hoxa9_V5_ChIP_0h
V5-ER-Hoxa9-AM_V5_ChIP_0h_All_Targets
0610039K10Rik
1110008L16Rik
1500002O10Rik
1600002D24Rik
1700012I11Rik
1700016G22Rik
1700025G04Rik
1700029J07Rik
1700029M03Rik
1700030F04Rik
1700055D18Rik
1700108F19Rik
1700112H15Rik
1810006J02Rik
1810012K16Rik
1810062O18Rik
2010010A06Rik
2010111I01Rik
2210414B05Rik
2310043O21Rik
2410004B18Rik
2410021H03Rik
2600006L11Rik
2610307P16Rik
4833427F10Rik
4833427G06Rik
4921511C10Rik
4930417O22Rik
4930426L09Rik
4930427A07Rik
4930433N12Rik
4930522O17Rik
4930542D17Rik
4930573C15Rik
4930597O21Rik
4931406C07Rik
4932412D23Rik
4932435O22Rik
4933426M11Rik
5031414D18Rik
5033411D12Rik
5430401H09Rik
5430435G22Rik
5830418P13Rik
5830432E09Rik
6330418K02Rik
8430403D17Rik
9130015A21Rik
9130221F21Rik
9230112D13Rik
9430069I07Rik
9930014A18Rik
A230098N10Rik
A230108P19Rik
A630001G21Rik
A630001O12Rik
A630007B06Rik
Abca17
Abcb1a
Abcc4
Abce1
Abcg3
Abhd17b
Abi1
Abr
Acap2
Acer1
Acot4
Acot7
Acoxl
Acpt
Actr3
Adam17
Adipoq
Adipor2
Adrb2
Afap1l1
Agr2
Agrp
Agtr1b
Ahi1
Ahr
Aicda
AK010878
Akap13
Akap2
Aldh1b1
Aldh4a1
Alg14
Als2
Angpt1
Ank2
Ankrd11
Ankrd22
Ankrd36
Ankrd44
Ano10
Ap3b1
Ap3s1
Aplf
Apobec1
Aqp9
Ar
Arhgap15
Arhgap18
Arhgap22
Arhgap24
Arhgef12
Armc1
Armc9
Arsg
Asap1
Ascl2
Asic2
Asph
Astl
Atg12
Atp10a
Atp6v0d1
Atp6v0d2
Atp8b4
Atxn7l1
Auts2
AW209491
Axdnd1
B230120H23Rik
B3galt5
B530045E10Rik
B9d2
Bace1
Bambi
BC035044
BC037034
Bcas1
Bcas3
Bcat1
Bckdha
Bcl10
Bcr
Bfsp2
Birc6
Bivm
Blm
Bmpr1a
Bphl
Bre
Btbd11
Btg4
Btla
Btnl9
C030039L03Rik
C5ar1
C5ar2
C77080
Cabp2
Cacfd1
Calcrl
Calm4
Camk2d
Card14
Carkd
Cars2
Casp8
Cbfa2t3
Cc2d2b
Ccdc101
Ccdc109b
Ccdc135
Ccdc32
Ccdc54
Ccl3
Ccl4
Ccl9
Ccnf
Ccr2
Ccr3
Cd27
Cd276
Cd28
Cd33
Cd34
Cd48
Cd53
Cd69
Cd84
Cdc123
Cdc16
Cdh17
Cdk2ap2
Cdk6
Cdkl3
Cds1
Cdyl
Cdyl2
Cebpa
Cers6
Cfdp1
Chd9
Chn2
Chrm3
Chst11
Chsy1
Cldn14
Clec12a
Clec4a2
Clec4d
Clec4e
Clec4n
Clec5a
Clic5
Clnk
Cmah
Cmtm7
Cnih3
Cnot11
Col28a1
Col4a6
Colec12
Commd1
Copz1
Cox7a2
Cpa3
Cpb1
Crem
Crispld2
Crtc3
Cryba4
Csgalnact1
Csmd1
Cst7
Ctsg
Cttn
Cubn
Cux1
Cyfip2
Cyp2j9
D430036J16Rik
Dad1
Dapp1
Dcaf6
Dcc
Dclk1
Dclre1a
Dclre1c
Ddi2
Dennd1b
Dgkd
Dhrs7c
Diap2
Dip2a
Dirc2
Dis3l2
Disp1
Dlc1
Dlg2
Dlgap2
Dmxl1
Dmxl2
Dnajc10
Dnajc15
Dntt
Dock10
Dock2
Dock8
Dopey2
Dscr3
Dstyk
Dtd1
Dusp2
Dusp22
Dusp6
Dym
E030002O03Rik
E130112N10Rik
E230016K23Rik
Ebf1
Ect2l
Edc3
Edem3
Egflam
Egln1
Egln3
Elf1
Elfn2
Elmo1
Elovl7
Endou
Epb4.1l3
Epg5
Ephb2
Erg
Ern1
Ero1l
Esrp1
Etnk1
Etv6
Evi5
Exoc6
Exosc5
Ext1
Eya1
F10
F13a1
F2r
F630040K05Rik
F7
Fam120b
Fam129c
Fam179b
Fam198b
Fam19a4
Fam26f
Fam49a
Fam65a
Fam83a
Fancc
Far2
Fbn2
Fbxl13
Fbxl17
Fbxo27
Fbxo9
Fcho2
Fgd4
Fggy
Fhit
Flt3
Fndc3a
Fndc3b
Foxp1
Fshr
Fyb
Gab2
Gabpb1
Gadl1
Gal3st4
Galnt18
Galnt2
Galnt6
Galntl6
Gas2
Gbp11
Gcnt2
Gda
Gem
Gfi1b
Gfra1
Ggta1
Gimap4
Gimap6
Glipr1
Gm10872
Gm11578
Gm11602
Gm11964
Gm12231
Gm12580
Gm12592
Gm14548
Gm15056
Gm15133
Gm15327
Gm15352
Gm15821
Gm15880
Gm15915
Gm1631
Gm16619
Gm19340
Gm19788
Gm19935
Gm20149
Gm20604
Gm2545
Gm2629
Gm2a
Gm4832
Gm5122
Gm5148
Gm5428
Gm5533
Gm5544
Gm5820
Gm5907
Gm5914
Gm6040
Gm829
Gm8894
Gm9776
Gm9949
Gm9964
Gmpr
Gna12
Gna14
Gng11
Gng12
Gngt1
Gnptab
Gorasp1
Gphn
Gpnmb
Gpr12
Gpr126
Gpr160
Gpr174
Gpr56
Gpr84
Gpr97
Gpx1
Gramd1a
Grb2
Gsr
Gtf2f2
Gtf2ird2
Gtf3c5
Havcr2
Hcn1
Heg1
Hfe
Hgf
Hhex
Hipk2
Hist2h3c1
Hist2h4
Hmg20a
Hmga2
Hnf1b
Hormad2
Hp1bp3
Hspa9
Htr1b
I730030J21Rik
Ica1
Ick
Ifnar2
Igfbp7
Igh
Ighv1-4
Ighv1-53
Ighv1-58
Ighv1-7
Ighv7-2
Ighv8-4
Ighv8-6
Igk
Igkv10-94
Igkv10-95
Igkv10-96
Igkv12-89
Igll1
Il10ra
Il10rb
Il17ra
Il1r1
Il20ra
Ino80d
Inpp4a
Inpp4b
Inpp5a
Inpp5d
Ipcef1
Iqgap2
Irak3
Irf2
Ispd
Itga8
Itgax
Itgb3
Itgb5
Itgb7
Itpr2
Itsn1
Kank1
Kansl1l
Kcnh7
Kcnj2
Kcnk13
Kcnn4
Kdelc1
Kdm5a
Kif13a
Kif17
Kif2a
Klhdc7b
Klhl6
Klra10
Klra13-ps
Klrb1f
Krr1
Ksr2
Lalba
Lamtor4
Lcn4
Ldlrad4
Ldoc1l
Lef1
Lemd2
Lgals9
Lhfpl2
Lilra6
Lima1
Limd1
Litaf
LOC100503002
LOC100861953
LOC100862401
LOC101055650
LOC101055658
LOC101055755
LOC101055769
LOC101055886
LOC101055927
LOC101056156
Lpxn
Lrrc17
Lrrc6
Lrrc8d
Ltbp2
Lyz1
Mad2l1bp
Magi1
Maml3
Man1a
Map2k4
Map2k5
Map3k1
Map3k10
Map3k5
Map4
Map4k5
Mapkap1
March6
Matn2
Mcf2l
Mcpt8
Mctp1
Mcu
Med12l
Med17
Mef2c
Megf11
Meig1
Meis1
Mgat5
Mir1935
Mir1966
Mir345
Mir34b
Mir34c
Mir5124
Mir5128
Mir744
Mir763
Mkl2
Mknk1
Mlh3
Mllt1
Mllt10
Mllt3
Mmp27
Mmp8
Mnd1
Mns1
Moap1
Moxd2
Mphosph9
Mpp4
Mrgpra9
Mrps31
Mrvi1
Ms4a2
Ms4a3
Ms4a6d
Msh4
Msi2
Msrb3
Mtdh
Mthfd1l
Mtmr12
Mtmr6
Muc13
Musk
Mvb12b
Myh15
Myh9
Myo16
Myo1d
Myo5a
Naip1
Nbea
Ncaph2
Ndufa12
Nebl
Nek9
Neu4
Neurl3
Nipsnap3a
Nrap
Nrg1
Nrg2
Nt5c2
Nt5m
Ntn4
Nuak1
Nucks1
Numb
Nupr1
Nxpe4
Nxpe5
Nyx
Oacyl
Odf3b
Ola1
Olfr1226
Olfr1301
Olfr1390
Olfr1391
Olfr1394
Olfr648
Olfr70
Oosp1
Ophn1
Oprm1
Optn
Otud4
Oxr1
P2rx7
P2ry14
Pan3
Parvb
Parvg
Patz1
Pax8
Pcca
Pcdh7
Pcnx
Pcp4l1
Pdcd1
Pdcd4
Pde4b
Pde4d
Pde6b
Pde8b
Pdgfrb
Pdss1
Pdzd4
Pfpl
Pgls
Phc2
Phc3
Pi15
Pigl
Pik3ap1
Pik3cb
Pip4k2a
Pip5k1b
Pipox
Pitpnm1
Pkd1l2
Pla2g4a
Plac1l
Plcg2
Plek
Plekhm3
Poc1b
Pof1b
Polr1e
Pot1b
Ppm1e
Ppp1r1c
Ppp1r9a
Ppp3ca
Prdm2
Prim2
Prkca
Prss16
Prss58
Psmb8
Psmc6
Ptger2
Ptk2b
Ptk7
Ptpn11
Ptprc
Ptpre
Ptprg
Pxk
Rab3c
Rab40b
Ralgps1
Rasal2
Rasgef1c
Rasgrf2
Rb1
Rbks
Rbms1
Rbp2
Rbpms
Rere
Rfc3
Rgl1
Rgs13
Rgs18
Rheb
Rhoa
Rictor
Ripk1
Rnf150
Rnf180
Rnf214
Rnf220
Rnft2
Ror1
Rora
Rpn1
Rprd1b
Rsbn1l
Rsph9
Rspry1
Runx1
Runx2
Sacm1l
Samd4
Sash1
Sbspon
Sco2
Scp2
Sec22b
Sec22c
Selp
Sema4f
Senp6
Serinc3
Serpinb8
Sgms2
Sgsh
Sh2d5
Sik1
Sik3
Sipa1l1
Slc15a1
Slc16a14
Slc17a2
Slc18a1
Slc22a3
Slc25a15
Slc25a29
Slc26a11
Slc27a1
Slc28a3
Slc2a6
Slc35b4
Slc36a3
Slc38a11
Slc44a1
Slc9a9
Slco3a1
Smg6
Smg9
Smim3
Snap47
Snd1
Snx24
Sorcs2
Sost
Spag1
Spata13
Spatc1
Specc1
Specc1l
Spef2
Spink13
Spink4
Spon1
Sptbn1
Srf
Srgn
Srp68
Ssbp2
Ssh2
St6gal1
St8sia1
St8sia6
Stab2
Stam
Stard10
Stk30
Stom
Stxbp4
Stxbp5
Susd1
Taf1d
Taok3
Tap2
Tapbpl
Tbc1d5
Tbcd
Tcerg1l
Tcf12
Tcf4
Tcf7l2
Tcra
Tcrb
Tekt3
Terf1
Tespa1
Tex9
Tgfb1
Tgfbr2
Tgm3
Thrb
Tle3
Tln2
Tlr13
Tlr7
Tmed10
Tmem108
Tmem131
Tmem156
Tmem251
Tmem30a
Tmem48
Tmem8b
Tmem91
Tmtc1
Tnfaip8
Tnfsf13b
Tnk2
Tnr
Tns3
Tomm70a
Top3b
Tox
Tox2
Tpst1
Trac
Traj2
Trappc9
Trbv1
Trcg1
Trim12a
Trim2
Trim38
Trip4
Trps1
Ttc21a
Ttc27
Ttc39b
Ttll11
Tuba8
Tulp3
Txndc2
Tymp
U05342
Ubash3a
Ubxn8
Ufsp2
Uggt1
Umps
Usp3
Usp38
Usp4
Usp54
Ust
Vav3
Vipr1
Vmn2r27
Vmp1
Vpreb1
Vps13c
Vps13d
Vps45
Vwa8
Wdfy1
Wdfy2
Wdr25
Wdr41
Wdr67
Wdr89
Wfdc17
Wfdc18
Wipi1
Wwc2
Wwox
Wwp2
Xdh
Xkr4
Xrcc4
Xrra1
Xylt1
Yipf1
Zbtb16
Zbtb5
Zcchc14
Zcchc4
Zeb1
Zfhx3
Zfhx4
Zfp1
Zfp35
Zfp385a
Zfp532
Zfp608
Zfp658
Zfp704
Zfp740
Zfp91
Znrf1

### Sheet: ER-Hoxa9_V5_ChIP_0h_Targets
V5-ER-Hoxa9-AM_V5_ChIP_0h_Activation_Targets
1600002D24Rik
1700012I11Rik
1700029J07Rik
1810012K16Rik
2610307P16Rik
4930426L09Rik
4932435O22Rik
5830432E09Rik
9930014A18Rik
Abca17
Abcb1a
Adipoq
Adrb2
Afap1l1
Ahr
Aicda
Aldh1b1
Als2
Angpt1
Apobec1
Ar
Arhgap24
Armc9
Asph
Auts2
Bcas1
Bcat1
Btbd11
Btla
C77080
Calcrl
Camk2d
Ccdc109b
Ccl9
Ccr2
Cd27
Cd33
Cd34
Cd69
Cers6
Chsy1
Clec12a
Clec4d
Clec4e
Clic5
Clnk
Col4a6
Csgalnact1
Cyfip2
Cyp2j9
Dapp1
Dclk1
Dlc1
Dlg2
Dmxl2
Dntt
Dopey2
Dusp2
Dusp6
E030002O03Rik
Ebf1
Ect2l
Egln1
Egln3
Elfn2
Endou
Ephb2
Ext1
F2r
Fam198b
Fam26f
Fam49a
Fam65a
Fam83a
Far2
Fgd4
Flt3
Foxp1
Fyb
Galnt18
Galnt2
Galnt6
Gcnt2
Gda
Gem
Gfi1b
Gfra1
Gimap4
Gimap6
Gm12592
Gm1631
Gm16619
Gm5544
Gm9949
Gna14
Gnptab
Gpr12
Gpr174
Gtf2f2
Havcr2
Heg1
Hgf
Hmga2
Hnf1b
Htr1b
Ighv1-53
Ighv1-58
Ighv1-7
Igkv10-95
Igkv12-89
Igll1
Il10rb
Il17ra
Il1r1
Inpp4b
Iqgap2
Irf2
Itga8
Itgax
Itgb5
Itsn1
Kansl1l
Kcnj2
Kcnn4
Klrb1f
Lgals9
Lhfpl2
Magi1
Mcpt8
Megf11
Meis1
Mir345
Mllt3
Mmp8
Mpp4
Mrgpra9
Mrvi1
Ms4a2
Ms4a3
Ms4a6d
Msi2
Muc13
Myo16
Nbea
Nipsnap3a
Nrg1
Nrg2
Nupr1
Nxpe5
Odf3b
Oosp1
Ophn1
Oprm1
Parvb
Pcdh7
Pcp4l1
Pdcd1
Pde4b
Pip4k2a
Plcg2
Plek
Ppp1r9a
Prkca
Ptk7
Rasal2
Rbp2
Rbpms
Rgl1
Rnf150
Rnf180
Rsph9
Runx2
Samd4
Serpinb8
Sgms2
Slc18a1
Slc22a3
Slc25a29
Slc27a1
Slc28a3
Slc35b4
Slc44a1
Slc9a9
Slco3a1
Snap47
Sorcs2
Spef2
St6gal1
St8sia1
St8sia6
Stab2
Stard10
Stxbp4
Tapbpl
Tcf4
Tcf7l2
Tespa1
Tex9
Tgfbr2
Thrb
Tmem108
Trim38
Ttc39b
Tuba8
Tulp3
Vipr1
Vpreb1
Vps13c
Xkr4
Zcchc14
Zeb1
Zfhx3
Zfp385a
Zfp532
Zfp608
Zfp658

### Sheet: ER-Hoxa9_V5_ChIP_72h_pre
V5-ER-Hoxa9-AM_V5_ChIP_72h_-E2_pretreat_All_Targets
1600002D24Rik
2610307P16Rik
Adipoq
Cd33
Cers6
Clec12a
Dmxl2
Fam49a
Foxp1
Gda
Gm16619
Heg1
Itgb5
Mmp8
Ms4a3
Nbea
Nrg1
Nxpe5
Oosp1
Oprm1
Parvb
Plek
Ptk7
Rbpms
Rnf180
Samd4
Slco3a1
Tespa1
Vipr1
Vps13c
Zfp385a
Zfp608
1810006J02Rik
9430069I07Rik
Aqp9
Atg12
Atp8b4
C5ar1
C5ar2
Ccl3
Ccl4
Ccr3
Cd84
Chn2
Csmd1
Dock8
F10
F7
Fbxl13
Glipr1
Gm10872
Gm14548
Gm5533
Ipcef1
Ldlrad4
Lilra6
Lyz1
Matn2
P2ry14
Pdcd4
Pik3ap1
Ppp3ca
Rab3c
Sash1
Spatc1
Tgm3
Wfdc17
Xdh
1700112H15Rik
2210414B05Rik
4932412D23Rik
4933426M11Rik
5033411D12Rik
8430403D17Rik
9230112D13Rik
A630001G21Rik
A630001O12Rik
Acer1
Acot7
Actr3
Agr2
Ahi1
Ank2
Ap3s1
Arhgap15
Asap1
B530045E10Rik
Bace1
Bambi
Bcas3
Bckdha
Birc6
Bmpr1a
Btnl9
Cdk6
Cdkl3
Cnot11
Copz1
Ddi2
Dennd1b
Dirc2
Dnajc10
Ern1
Evi5
Exosc5
Fndc3b
Gas2
Gm11602
Gm15352
Gm19788
Gm2545
Gng12
Gpnmb
Gpr84
Gpx1
Hspa9
Ifnar2
Ino80d
Inpp5a
Kcnh7
Klhl6
Krr1
Lcn4
Ldoc1l
Lemd2
LOC100503002
LOC101055927
Lrrc17
Maml3
Map2k4
Map2k5
Mcf2l
Mctp1
Med12l
Mef2c
Mir744
Mmp27
Mthfd1l
Myh9
Naip1
Nek9
Nt5c2
Ola1
Olfr1394
Olfr70
Pan3
Parvg
Pcnx
Phc3
Plac1l
Ptpn11
Ptpre
Ptprg
Rb1
Rbks
Rhoa
Rnf214
Scp2
Sec22c
Sipa1l1
Srf
Srgn
Ssbp2
Stam
Stxbp5
Tbc1d5
Tcf12
Tcrb
Tmed10
Tmem156
Tmem8b
Tomm70a
Trappc9
Trcg1
Trps1
Ttc27
Umps
Usp4
Vmp1
Vps13d
Wdr25
Wfdc18
Znrf1
1500015L24Rik
1700049E15Rik
2210015D19Rik
2310001H17Rik
4930428O21Rik
8430429K09Rik
Abca13
Abcd2
Acbd5
Acpp
Alpk1
Asap2
Baz2b
BB114351
Bbs9
Braf
C3ar1
Ccdc88c
Ccno
Chd7
Dbnl
Dnajc5
Etv3l
Exosc1
F730035M05Rik
Fam129a
Fam160a2
Fam222b
Fam49b
Fcnb
Fkbp5
Fmnl2
Gm1661
Gm5901
Gm6531
Gm9733
Gnai3
Gnat2
Hcrtr1
Ints9
Itpr1
Kdm4a
Klf6
L2hgdh
LOC100862306
Loh12cr1
Mapk4
Mbd5
Mbnl1
Mcidas
Mgme1
Mogat2
Ndufb2
Nin
Olfr692
Parp8
Pde6h
Pgam1
Pygl
Rab27a
Rapgef4
Rin3
Rnf149
Rnls
Rreb1
Sec62
Serpinb1a
Slc34a1
Slc39a11
Snord17
Snx18
Snx5
Sos2
St3gal3
Stt3b
Sufu
Tango6
Tbc1d14
Tbc1d2b
Tbpl2
Tfpi2
Thada
Thbs4
Tlr4
Trappc8
Usp25
Vti1a
Yaf2

### Sheet: ER-Hoxa9_V5_ChIP_72h_pre_target
V5-ER-Hoxa9-AM_V5_ChIP_72h_-E2_pretreat_targets_and_0h_Activation_Targets
1600002D24Rik
2610307P16Rik
Adipoq
Cd33
Cers6
Clec12a
Dmxl2
Fam49a
Foxp1
Gda
Gm16619
Heg1
Itgb5
Mmp8
Ms4a3
Nbea
Nrg1
Nxpe5
Oosp1
Oprm1
Parvb
Plek
Ptk7
Rbpms
Rnf180
Samd4
Slco3a1
Tespa1
Vipr1
Vps13c
Zfp385a
Zfp608
