## Supplementary Table 6 for "Chromatin state barriers enforce an irreversible mammalian cell fate decision"

### Sheet: ATAC-ChIP motif overlap
MOTIF	(+) E2	(+) E2, 72 h (-) E2 pretreatment	(-) E2
AMYB(HTH)	0	0	1
AP-1(bZIP)	0	0.69	1
AP-2alpha(AP2)	0	1	1
Ap4(bHLH)	0	0.18	1
Ascl1(bHLH)	0	0.68	1
Atf1(bZIP)	0.72	0.02	1
Atf3(bZIP)	0	0.3	1
Atf4(bZIP)	0	0	1
Atoh1(bHLH)	0	0.26	1
Bach1(bZIP)	0	0.98	1
Bach2(bZIP)	0	1	1
Barx1(Homeobox)	0	0.38	1
BATF(bZIP)	0	0.39	1
Bcl11a(Zf)	0	0.72	1
BMYB(HTH)	0	0	1
Cdx2(Homeobox)	0	0	1
CDX4(Homeobox)	0	0	1
CEBP(bZIP)	0	0	1
CEBP:AP1(bZIP)	0	0	1
CEBP:CEBP(bZIP)	0	0	1
Chop(bZIP)	0	0	1
Dlx3(Homeobox)	0	0	1
E2A(bHLH)	0	1	1
EAR2(NR)	1	0.44	1
EBF(EBF)	0	1	1
EBF1(EBF)	0	0.96	1
EBF2(EBF)	0	0.68	1
E-box(bHLH)	0.04	0.19	1
EHF(ETS)	0	0	1
ELF1(ETS)	0	0	1
ELF3(ETS)	0	0	1
Elf4(ETS)	0	0	1
ELF5(ETS)	0	0	1
Elk1(ETS)	0	0	1
Elk4(ETS)	0	0	1
ERG(ETS)	0	0	1
ETS(ETS)	0	0	1
ETS:E-box(ETS,bHLH)	0	0	1
ETS:RUNX(ETS,Runt)	0	0	1
ETS1(ETS)	0	0	1
Ets1-distal(ETS)	0	0	1
ETV1(ETS)	0	0	1
Etv2(ETS)	0	0	1
ETV4(ETS)	0	0	1
EWS:ERG-fusion(ETS)	0	0	1
EWS:FLI1-fusion(ETS)	0	0	1
Fli1(ETS)	0	0	1
Fosl2(bZIP)	0	0.65	1
Foxo1(Forkhead)	0	0.03	1
Fra1(bZIP)	0	0.12	1
Fra2(bZIP)	0	0.07	1
GABPA(ETS)	0	0	1
GATA(Zf),IR3	0	0.71	1
GATA(Zf),IR4	0.04	1	1
GATA:SCL(Zf,bHLH)	0	1	1
Gata1(Zf)	0	1	1
Gata2(Zf)	0	1	1
GATA3(Zf)	0	1	1
GATA3(Zf),DR4	0	0.99	1
Gata4(Zf)	0	1	1
Gata6(Zf)	0	1	1
HEB(bHLH)	0	0.99	1
HLF(bZIP)	0	0	1
HOXA1(Homeobox)	0	0.78	1
Hoxa10(Homeobox)	0	0	1
Hoxa11(Homeobox)	0	0	1
Hoxa13(Homeobox)	0	0	1
HOXA2(Homeobox)	0	0.98	1
Hoxa9(Homeobox)	0	0	1
HOXB13(Homeobox)	0	0	1
Hoxb4(Homeobox)	0	0.02	1
Hoxc9(Homeobox)	0	0	1
Hoxd10(Homeobox)	0	0	1
Hoxd11(Homeobox)	0	0	1
Hoxd12(Homeobox)	0	0	1
Hoxd13(Homeobox)	0	0	1
IRF:BATF(IRF:bZIP)	0.22	0.19	1
IRF1(IRF)	0.62	1	1
IRF2(IRF)	0	1	1
IRF3(IRF)	0.02	0.75	1
IRF4(IRF)	0.01	0.86	1
IRF8(IRF)	0	1	1
Isl1(Homeobox)	0	0	1
Jun-AP1(bZIP)	0	0.69	1
JunB(bZIP)	0	0.11	1
Lhx1(Homeobox)	0.01	0	1
Lhx2(Homeobox)	0	0	1
Lhx3(Homeobox)	0	0	1
LXRE(NR),DR4	0.9	0.02	1
Maz(Zf)	0.05	1	1
Mef2a(MADS)	0.07	0.92	1
Mef2b(MADS)	0	0.72	1
Mef2c(MADS)	0	1	1
Mef2d(MADS)	0	0.1	1
Meis1(Homeobox)	0	0.94	1
MITF(bHLH)	0	0.17	1
MYB(HTH)	0	0	1
Myf5(bHLH)	0	0.77	1
MyoD(bHLH)	0	1	1
MyoG(bHLH)	0	0.87	1
Nanog(Homeobox)	0	0	1
NeuroD1(bHLH)	0	0.51	1
NeuroG2(bHLH)	0	0.08	1
NF1(CTF)	0.01	1	1
NF1-halfsite(CTF)	0.01	0.84	1
NF-E2(bZIP)	0.01	0.99	1
NFE2L2(bZIP)	0.01	1	1
NFIL3(bZIP)	0	0	1
Nkx3.1(Homeobox)	0	0.16	1
Nkx6.1(Homeobox)	0	0	1
Nrf2(bZIP)	0.04	0.94	1
Olig2(bHLH)	0	0.51	1
PAX5(Paired,Homeobox),condensed	0.04	0.98	1
PBX2(Homeobox)	0	0.01	1
Pdx1(Homeobox)	0	0.06	1
Pitx1:Ebox(Homeobox,bHLH)	0.03	1	1
Ptf1a(bHLH)	0	1	1
PU.1(ETS)	0	0	1
PU.1:IRF8(ETS:IRF)	0	1	1
PU.1-IRF(ETS:IRF)	0	0.6	1
RBPJ:Ebox(bHLH)	0.39	0.83	1
Reverb(NR),DR2	0.71	0.02	1
RORg(NR)	0.88	0.03	1
RUNX(Runt)	0	0	1
RUNX1(Runt)	0	0	1
RUNX2(Runt)	0	0	1
RUNX-AML(Runt)	0	0	1
SCL(bHLH)	0	0.16	1
Six2(Homeobox)	0.26	0.72	1
SPDEF(ETS)	0	0	1
SpiB(ETS)	0	0	1
Srebp1a(bHLH)	0.07	0.47	1
STAT1(Stat)	0.16	0.97	1
Stat3(Stat)	0.01	0.02	1
Stat3+il21(Stat)	0	0.02	1
STAT4(Stat)	0	0.07	1
TATA-Box(TBP)	0.03	0	1
Tbx20(T-box)	0.12	0.01	1
Tcf12(bHLH)	0	1	1
Tcf21(bHLH)	0	0.47	1
TCF4(bHLH)	0	0.21	1
TFE3(bHLH)	0.07	0.04	1
Tgif1(Homeobox)	0	0.56	1
Tgif2(Homeobox)	0	0.48	1
THRb(NR)	0.21	0.04	1
USF1(bHLH)	0.52	0.3	1
Usf2(bHLH)	0.04	0.07	1
WT1(Zf)	0.02	1	1
Zac1(Zf)	0.19	0.63	1
ZBTB18(Zf)	0	0.03	1
ZNF467(Zf)	0.18	0.6	1
