## Supplementary Table 7 for "Chromatin state barriers enforce an irreversible mammalian cell fate decision"

### Sheet: Sheet2
Genomic_region	ATAC-seq_peaks_lost_or_reduced_in_human_monocytes	ATAC-seq_peaks_gained_or_increased_in_human_monocytes
3'UTR	1061	251
5'UTR	426	450
exon	2253	535
intergenic	65209	6701
intron	55765	8728
non-coding	857	290
promoter	3354	8305
TTS	1400	498
Total	130325	25758
